# Stable White Matter Structure in the First Three Years after Psychosis Onset

**DOI:** 10.1101/2024.08.29.610312

**Authors:** Peter C. Van Dyken, Kun Yang, Andreia V. Faria, Akira Sawa, Michael MacKinley, Ali R. Khan, Lena Palaniyappan

## Abstract

**Background:** White matter alterations observed using diffusion weighted imaging have become a hallmark of chronic schizophrenia, but it is unclear when these changes arise over the course of the disease. Nearly all studies thus far have been cross-sectional, so despite their large sample sizes, they cannot determine if changes accumulate as a degenerative process, or if patients with pre-existing white matter damage are predisposed to more chronic forms of schizophrenia.

**Methods:** We examined 160 scans comprising two years of annual follow-up data from n=42 controls and n=28 schizophrenia patients recruited in the first two years since their diagnosis, totalling two to three scans per subject. We additionally examined six-month follow-up data obtained from an ultra-high field (7 Tesla) scanner (n=68 scans; n=19 first-episode schizophrenia patients; n=15 controls) as a validation dataset. A longitudinal model was used to compare the trajectory of diffusion tenor parameters between patients and controls. Positive and negative symptom scores were correlated with diffusion parameters using ROI- and clustering-based approaches.

**Results:** We failed to observe any longitudinal differences in any diffusion tensor imaging parameters between patients and controls in either dataset. We did, however, observe consistent associations between white matter alterations and negative symptoms in both datasets.

**Conclusions:** White matter does not appear susceptible to schizophrenia-linked degeneration in the early stages of disease, but pre-existing pathology may be linked to disease severity.
