## Supplementary material for "Stable White Matter Structure in the First Three Years after Psychosis Onset": JHSZC Longitudinal Stats

### Sheet: Sheet1
label	desc	feature	coef	err	df	t	pval	hierarchy	pvalcorr	region
ACR	AD	session	0.0212011	0.0810356	124.336	0.261627	0.794042	3	0.866228	Anterior corona radiata
ACR	AD	session:groupPatient	-0.022809	0.120379	91.1223	-0.189476	0.425071	3	0.472395	Anterior corona radiata
ACR	FA	session	-0.0467386	0.0616831	148.053	-0.757721	0.449822	3	0.671672	Anterior corona radiata
ACR	FA	session:groupPatient	0.0234277	0.0817769	88.1638	0.286483	0.38759	3	0.45066	Anterior corona radiata
ACR	MD	session	0.0541209	0.0872692	118.316	0.620161	0.536345	3	0.630559	Anterior corona radiata
ACR	MD	session:groupPatient	-0.0206964	0.132205	93.1624	-0.156548	0.43797	3	0.498535	Anterior corona radiata
ACR	RD	session	0.0637795	0.0806523	124.476	0.790796	0.430567	3	0.688908	Anterior corona radiata
ACR	RD	session:groupPatient	-0.0199879	0.119899	91.7618	-0.166706	0.433984	3	0.487851	Anterior corona radiata
AL	AD	session	-0.191047	0.101433	111.315	-1.88349	0.0622442	2	0.139323	Anterior Lobe
AL	AD	session:groupPatient	0.302958	0.157326	99.2786	1.92567	0.0285035	2	0.253572	Anterior Lobe
AL	FA	session	0.115568	0.0991258	112.418	1.16587	0.246133	2	0.328178	Anterior Lobe
AL	FA	session:groupPatient	0.00419403	0.153111	97.5069	0.027392	0.489102	2	0.489102	Anterior Lobe
AL	MD	session	-0.19796	0.103189	111.13	-1.91843	0.0576226	2	0.0987815	Anterior Lobe
AL	MD	session:groupPatient	0.256105	0.160285	100.26	1.59781	0.0566161	2	0.275711	Anterior Lobe
AL	RD	session	-0.191056	0.103008	111.244	-1.85478	0.0662762	2	0.0994143	Anterior Lobe
AL	RD	session:groupPatient	0.208155	0.159927	99.9943	1.30156	0.0980292	2	0.295729	Anterior Lobe
ALIC	AD	session	-0.0314157	0.107211	108.617	-0.293027	0.770061	3	0.866228	IC Anterior Limb
ALIC	AD	session:groupPatient	0.101593	0.166855	99.1697	0.608868	0.272002	3	0.472395	IC Anterior Limb
ALIC	FA	session	-0.246636	0.0928873	115.165	-2.65522	0.00904812	3	0.0241283	IC Anterior Limb
ALIC	FA	session:groupPatient	0.027628	0.141796	93.4228	0.194843	0.422969	3	0.45066	IC Anterior Limb
ALIC	MD	session	0.1006	0.113787	106.933	0.884104	0.378624	3	0.567935	IC Anterior Limb
ALIC	MD	session:groupPatient	0.0433391	0.177741	101.726	0.243833	0.403926	3	0.498535	IC Anterior Limb
ALIC	RD	session	0.178875	0.108022	107.989	1.65592	0.100642	3	0.1858	IC Anterior Limb
ALIC	RD	session:groupPatient	-0.00354523	0.168115	98.4621	-0.0210882	0.491609	3	0.491609	IC Anterior Limb
AT	AD	session	0.0568742	0.0906589	113.379	0.627342	0.531696	2	0.531696	Association Tracts
AT	AD	session:groupPatient	0.100203	0.139134	94.429	0.720195	0.236592	2	0.331473	Association Tracts
AT	FA	session	0.214492	0.0739121	131.32	2.90199	0.00434987	2	0.0130496	Association Tracts
AT	FA	session:groupPatient	-0.0889543	0.107366	91.0288	-0.828513	0.204773	2	0.489102	Association Tracts
AT	MD	session	-0.0924495	0.080523	123.898	-1.14811	0.253134	2	0.332848	Association Tracts
AT	MD	session:groupPatient	0.108264	0.120087	92.6024	0.901543	0.184819	2	0.275711	Association Tracts
AT	RD	session	-0.1711	0.0737242	131.658	-2.32081	0.0218341	2	0.0524019	Association Tracts
AT	RD	session:groupPatient	0.102773	0.106992	91.1755	0.960559	0.169657	2	0.31501	Association Tracts
BCC	AD	session	-0.0471446	0.087287	114.451	-0.540111	0.59017	3	0.786894	CC Body
BCC	AD	session:groupPatient	0.0774113	0.134189	96.8484	0.576882	0.282679	3	0.472395	CC Body
BCC	FA	session	-0.0430373	0.0642065	142.53	-0.670295	0.503754	3	0.671672	CC Body
BCC	FA	session:groupPatient	-0.00783028	0.0885571	88.981	-0.0884207	0.46487	3	0.46487	CC Body
BCC	MD	session	0.00224878	0.0867001	117.088	0.0259375	0.979351	3	0.979351	CC Body
BCC	MD	session:groupPatient	0.0746538	0.132019	94.4587	0.565477	0.286545	3	0.498535	CC Body
BCC	RD	session	0.0333053	0.0720239	132.748	0.462421	0.644537	3	0.806326	CC Body
BCC	RD	session:groupPatient	0.0289749	0.103941	90.192	0.278763	0.390533	3	0.487821	CC Body
CGC	AD	session	-0.10835	0.083179	118.785	-1.30261	0.195229	3	0.425954	Cingulate gyrus
CGC	AD	session:groupPatient	0.0866629	0.125963	93.6009	0.688005	0.246576	3	0.472395	Cingulate gyrus
CGC	FA	session	-0.00475967	0.066676	137.795	-0.0713851	0.943195	3	0.943195	Cingulate gyrus
CGC	FA	session:groupPatient	0.0190962	0.0942926	90.1582	0.202521	0.419983	3	0.45066	Cingulate gyrus
CGC	MD	session	-0.0783967	0.109941	110.133	-0.713077	0.477306	3	0.619951	Cingulate gyrus
CGC	MD	session:groupPatient	0.0675609	0.171529	103.506	0.393875	0.347242	3	0.498535	Cingulate gyrus
CGC	RD	session	-0.0377865	0.0890042	118.143	-0.424548	0.671939	3	0.806326	Cingulate gyrus
CGC	RD	session:groupPatient	0.0110701	0.135481	95.6728	0.0817097	0.467524	3	0.487851	Cingulate gyrus
CGH	AD	session	-0.224108	0.0894452	116.519	-2.50554	0.0136074	3	0.0610401	Hippocampus
CGH	AD	session:groupPatient	0.293041	0.136365	94.4201	2.14894	0.0170983	3	0.41036	Hippocampus
CGH	FA	session	0.142862	0.0914494	115.268	1.5622	0.120982	3	0.223351	Hippocampus
CGH	FA	session:groupPatient	0.0399601	0.14007	95.5771	0.285288	0.388021	3	0.45066	Hippocampus
CGH	MD	session	-0.250527	0.101896	109.233	-2.45865	0.0155162	3	0.0531984	Hippocampus
CGH	MD	session:groupPatient	0.24268	0.15851	99.4183	1.53101	0.0644716	3	0.412602	Hippocampus
CGH	RD	session	-0.221264	0.101689	109.492	-2.17589	0.031713	3	0.0933912	Hippocampus
CGH	RD	session:groupPatient	0.145123	0.158213	99.8533	0.917268	0.180606	3	0.433455	Hippocampus
CP	AD	session	-0.0264193	0.0861617	119.148	-0.306625	0.759664	3	0.866228	Cerebral peduncle
CP	AD	session:groupPatient	0.0328846	0.130281	93.2423	0.252413	0.400639	3	0.472395	Cerebral peduncle
CP	FA	session	-0.246552	0.111406	108.559	-2.21309	0.0289841	3	0.0695618	Cerebral peduncle
CP	FA	session:groupPatient	0.0830486	0.174156	104.839	0.476864	0.317226	3	0.45066	Cerebral peduncle
CP	MD	session	0.153052	0.113606	107.061	1.34722	0.180755	3	0.36151	Cerebral peduncle
CP	MD	session:groupPatient	-0.0202899	0.177555	102.825	-0.114274	0.454622	3	0.498535	Cerebral peduncle
CP	RD	session	0.252701	0.118385	108.198	2.13457	0.0350539	3	0.0933912	Cerebral peduncle
CP	RD	session:groupPatient	-0.0499644	0.185226	108.949	-0.269748	0.393932	3	0.487821	Cerebral peduncle
CST	AD	session	0.0141614	0.075879	128.149	0.186632	0.852245	3	0.889299	Corticospinal tract
CST	AD	session:groupPatient	0.0180521	0.111352	90.7736	0.162117	0.435787	3	0.472395	Corticospinal tract
CST	FA	session	-0.160313	0.0901922	115.879	-1.77746	0.0781153	3	0.170433	Corticospinal tract
CST	FA	session:groupPatient	0.0791417	0.137525	93.6718	0.575471	0.283176	3	0.45066	Corticospinal tract
CST	MD	session	0.107288	0.103731	109.516	1.03429	0.303278	3	0.519905	Corticospinal tract
CST	MD	session:groupPatient	-0.0181416	0.161148	98.5348	-0.112578	0.455297	3	0.498535	Corticospinal tract
CST	RD	session	0.162219	0.108159	107.69	1.49982	0.136586	3	0.234148	Corticospinal tract
CST	RD	session:groupPatient	-0.0505848	0.168622	99.9632	-0.29999	0.382404	3	0.487821	Corticospinal tract
CT	AD	session	-0.0779237	0.0814842	117.501	-0.956303	0.340882	2	0.426239	Callosal Tracts
CT	AD	session:groupPatient	0.0845731	0.124098	95.1088	0.681503	0.248605	2	0.331473	Callosal Tracts
CT	FA	session	-0.0657914	0.0652018	139.42	-1.00904	0.314702	2	0.343311	Callosal Tracts
CT	FA	session:groupPatient	0.00744905	0.0914462	89.5725	0.0814583	0.46763	2	0.489102	Callosal Tracts
CT	MD	session	-0.00616733	0.0877472	115.738	-0.0702852	0.944088	2	0.944088	Callosal Tracts
CT	MD	session:groupPatient	0.066273	0.134171	95.1532	0.493943	0.311242	2	0.311242	Callosal Tracts
CT	RD	session	0.0524068	0.0760205	126.863	0.689378	0.491845	2	0.590214	Callosal Tracts
CT	RD	session:groupPatient	0.0182166	0.11214	91.4168	0.162446	0.435657	2	0.435657	Callosal Tracts
CWM	AD	session	-0.165033	0.0862007	116.019	-1.91452	0.0580166	1	0.116033	Core White Matter
CWM	AD	session:groupPatient	0.163059	0.131575	94.4671	1.23929	0.109155	1	0.21831	Core White Matter
CWM	FA	session	0.173231	0.0762635	130.327	2.27148	0.0247572	1	0.0495145	Core White Matter
CWM	FA	session:groupPatient	-0.0740108	0.11113	90.8533	-0.665985	0.253554	1	0.330374	Core White Matter
CWM	MD	session	-0.17398	0.0878508	117.28	-1.9804	0.0499993	1	0.0999986	Core White Matter
CWM	MD	session:groupPatient	0.138738	0.133696	94.3888	1.03771	0.151028	1	0.259986	Core White Matter
CWM	RD	session	-0.155681	0.0826445	122.927	-1.88374	0.061962	1	0.061962	Core White Matter
CWM	RD	session:groupPatient	0.100772	0.123595	92.6335	0.815339	0.208485	1	0.235492	Core White Matter
CbT	AD	session	-0.21569	0.10281	110.936	-2.09796	0.0381793	2	0.114538	Cerebellar Tracts
CbT	AD	session:groupPatient	0.158649	0.159659	99.8439	0.993674	0.161392	2	0.331473	Cerebellar Tracts
CbT	FA	session	-0.0331565	0.0822225	123.329	-0.403254	0.68746	2	0.68746	Cerebellar Tracts
CbT	FA	session:groupPatient	-0.033607	0.122786	92.4536	-0.273703	0.392462	2	0.489102	Cerebellar Tracts
CbT	MD	session	-0.129821	0.118915	108.702	-1.09171	0.277373	2	0.332848	Cerebellar Tracts
CbT	MD	session:groupPatient	0.170453	0.186061	108.415	0.916114	0.18082	2	0.275711	Cerebellar Tracts
CbT	RD	session	-0.0240664	0.105986	109.639	-0.227071	0.820791	2	0.820791	Cerebellar Tracts
CbT	RD	session:groupPatient	0.0939015	0.165	100.612	0.569099	0.285279	2	0.322192	Cerebellar Tracts
EC	AD	session	0.237494	0.113114	105.542	2.0996	0.0381484	3	0.130794	External capsule
EC	AD	session:groupPatient	0.145536	0.176967	104.232	0.822391	0.206366	3	0.472395	External capsule
EC	FA	session	-0.0359868	0.0704167	135.028	-0.511055	0.610147	3	0.757009	External capsule
EC	FA	session:groupPatient	0.0568748	0.100783	90.4288	0.56433	0.286963	3	0.45066	External capsule
EC	MD	session	0.241093	0.104295	110.062	2.31165	0.0226587	3	0.0660589	External capsule
EC	MD	session:groupPatient	0.0253376	0.162313	100.758	0.156104	0.438132	3	0.498535	External capsule
EC	RD	session	0.182319	0.0873101	119.083	2.08818	0.038913	3	0.0933912	External capsule
EC	RD	session:groupPatient	-0.0313931	0.132364	94.6365	-0.237173	0.406518	3	0.487821	External capsule
FL	AD	session	0.0809119	0.0871717	118.261	0.92819	0.3552	2	0.426239	Frontal Lobe
FL	AD	session:groupPatient	-0.0564926	0.132349	94.3467	-0.426846	0.335232	2	0.365708	Frontal Lobe
FL	FA	session	-0.101525	0.0667639	140.219	-1.52066	0.130597	2	0.223881	Frontal Lobe
FL	FA	session:groupPatient	0.0824694	0.0932563	89.4128	0.88433	0.189445	2	0.489102	Frontal Lobe
FL	MD	session	0.100582	0.0754201	128.177	1.33362	0.184694	2	0.277041	Frontal Lobe
FL	MD	session:groupPatient	-0.0693824	0.110822	91.5601	-0.626068	0.266414	2	0.290633	Frontal Lobe
FL	RD	session	0.101968	0.0691481	135.728	1.47464	0.142626	2	0.190168	Frontal Lobe
FL	RD	session:groupPatient	-0.076517	0.0986514	90.1895	-0.775631	0.219998	2	0.31501	Frontal Lobe
FX	AD	session	0.118435	0.0612384	147.847	1.93401	0.0550225	3	0.165068	Fornix
FX	AD	session:groupPatient	-0.0591114	0.0813317	88.0608	-0.726795	0.23464	3	0.472395	Fornix
FX	FA	session	-0.0884204	0.0557211	151.336	-1.58684	0.114636	3	0.223351	Fornix
FX	FA	session:groupPatient	0.078527	0.0705573	87.5938	1.11295	0.134387	3	0.368295	Fornix
FX	MD	session	0.101201	0.0493721	149.31	2.04976	0.0421378	3	0.101131	Fornix
FX	MD	session:groupPatient	-0.0524861	0.0551433	86.8046	-0.951812	0.171918	3	0.412602	Fornix
FX	RD	session	0.0877495	0.0478233	147.618	1.83487	0.068538	3	0.137076	Fornix
FX	RD	session:groupPatient	-0.049727	0.051683	86.7067	-0.962154	0.169324	3	0.433455	Fornix
FXST	AD	session	-0.171783	0.0977085	111.248	-1.75812	0.0814774	3	0.217273	Fornix (cres)
FXST	AD	session:groupPatient	0.194082	0.151043	96.6828	1.28495	0.10094	3	0.472395	Fornix (cres)
FXST	FA	session	0.285241	0.0982516	112.504	2.90316	0.00444669	3	0.0152679	Fornix (cres)
FXST	FA	session:groupPatient	-0.0724356	0.151486	96.3696	-0.478165	0.316808	3	0.45066	Fornix (cres)
FXST	MD	session	-0.276739	0.110357	107.841	-2.50766	0.0136435	3	0.0531984	Fornix (cres)
FXST	MD	session:groupPatient	0.198472	0.172414	102.984	1.15114	0.126171	3	0.412602	Fornix (cres)
FXST	RD	session	-0.302806	0.110413	108.297	-2.74248	0.0071367	3	0.0244687	Fornix (cres)
FXST	RD	session:groupPatient	0.142093	0.172385	102.442	0.824275	0.205849	3	0.449125	Fornix (cres)
GCC	AD	session	-0.0105706	0.1055	108.759	-0.100195	0.920374	3	0.920374	CC Genu
GCC	AD	session:groupPatient	0.0695633	0.164114	98.8717	0.423872	0.33629	3	0.472395	CC Genu
GCC	FA	session	-0.173594	0.0645305	138.764	-2.69011	0.00801981	3	0.0240594	CC Genu
GCC	FA	session:groupPatient	0.0789145	0.0908402	90.0043	0.868718	0.193656	3	0.45066	CC Genu
GCC	MD	session	0.0945576	0.103147	109.041	0.916728	0.361308	3	0.567935	CC Genu
GCC	MD	session:groupPatient	-0.000589765	0.160236	97.972	-0.00368061	0.498535	3	0.498535	CC Genu
GCC	RD	session	0.159774	0.083463	119.559	1.91431	0.0579711	3	0.126482	CC Genu
GCC	RD	session:groupPatient	-0.0623477	0.126126	93.4871	-0.494329	0.311117	3	0.487821	CC Genu
IFO	AD	session	0.244144	0.0892801	114.019	2.73459	0.007244	3	0.043464	Inferior fronto-occipital fasciculus
IFO	AD	session:groupPatient	0.0598192	0.136902	94.6987	0.436948	0.331572	3	0.472395	Inferior fronto-occipital fasciculus
IFO	FA	session	0.096833	0.0649211	139.399	1.49155	0.138077	3	0.236703	Inferior fronto-occipital fasciculus
IFO	FA	session:groupPatient	-0.248377	0.0910934	89.809	-2.72662	0.00384699	3	0.0923278	Inferior fronto-occipital fasciculus
IFO	MD	session	0.144415	0.0995263	112.355	1.45102	0.14956	3	0.326313	Inferior fronto-occipital fasciculus
IFO	MD	session:groupPatient	0.200649	0.153812	97.8072	1.3045	0.0975619	3	0.412602	Inferior fronto-occipital fasciculus
IFO	RD	session	0.0105196	0.0818824	122.846	0.128472	0.897986	3	0.937029	Inferior fronto-occipital fasciculus
IFO	RD	session:groupPatient	0.25532	0.122615	93.2296	2.08229	0.0200276	3	0.286274	Inferior fronto-occipital fasciculus
LL	AD	session	-0.20137	0.091727	115.088	-2.19532	0.0301477	2	0.114538	Limbic Lobe
LL	AD	session:groupPatient	0.216636	0.140649	96.0202	1.54026	0.063393	2	0.253572	Limbic Lobe
LL	FA	session	0.0830048	0.0687273	137.099	1.20774	0.229226	2	0.328178	Limbic Lobe
LL	FA	session:groupPatient	-0.0211112	0.0974541	89.9379	-0.216627	0.414495	2	0.489102	Limbic Lobe
LL	MD	session	-0.196098	0.0854928	118.3	-2.29374	0.0235705	2	0.0565692	Limbic Lobe
LL	MD	session:groupPatient	0.187555	0.129992	95.2472	1.44282	0.0761753	2	0.275711	Limbic Lobe
LL	RD	session	-0.174617	0.0779622	124.113	-2.23977	0.0268859	2	0.0537718	Limbic Lobe
LL	RD	session:groupPatient	0.151055	0.116285	93.0216	1.29901	0.0985763	2	0.295729	Limbic Lobe
LT	AD	session	-0.200146	0.0933986	111.576	-2.14292	0.0342924	2	0.114538	Limbic Tracts
LT	AD	session:groupPatient	0.243061	0.144062	95.5282	1.6872	0.0474139	2	0.253572	Limbic Tracts
LT	FA	session	0.140091	0.0903793	116.91	1.55004	0.123836	2	0.223881	Limbic Tracts
LT	FA	session:groupPatient	0.0396085	0.137726	94.6657	0.287589	0.387145	2	0.489102	Limbic Tracts
LT	MD	session	-0.215214	0.102392	109.491	-2.10185	0.0378599	2	0.0757198	Limbic Tracts
LT	MD	session:groupPatient	0.172669	0.159511	101.113	1.08249	0.140805	2	0.275711	Limbic Tracts
LT	RD	session	-0.190478	0.100658	111.082	-1.89232	0.0610511	2	0.0994143	Limbic Tracts
LT	RD	session:groupPatient	0.0843343	0.156295	99.8879	0.539583	0.295343	2	0.322192	Limbic Tracts
ML	AD	session	-0.160617	0.0969676	112.782	-1.6564	0.100421	3	0.24101	Medial lemniscus
ML	AD	session:groupPatient	0.176919	0.149676	97.4747	1.18201	0.120039	3	0.472395	Medial lemniscus
ML	FA	session	0.0185371	0.0926936	115.51	0.199982	0.841846	3	0.878448	Medial lemniscus
ML	FA	session:groupPatient	0.0243352	0.141437	93.6025	0.172057	0.431882	3	0.45066	Medial lemniscus
ML	MD	session	-0.154139	0.124367	106.166	-1.23938	0.217937	3	0.402345	Medial lemniscus
ML	MD	session:groupPatient	0.197679	0.194521	108.558	1.01623	0.155889	3	0.412602	Medial lemniscus
ML	RD	session	-0.0685969	0.112487	106.367	-0.609821	0.543281	3	0.761108	Medial lemniscus
ML	RD	session:groupPatient	0.0676647	0.175552	99.8082	0.38544	0.350366	3	0.487821	Medial lemniscus
OL	AD	session	-0.140652	0.0830495	121.51	-1.69359	0.0929048	2	0.159265	Occipital Lobe
OL	AD	session:groupPatient	0.0540782	0.124908	93.6514	0.432943	0.333026	2	0.365708	Occipital Lobe
OL	FA	session	0.258805	0.0680343	139.388	3.80403	0.000212309	2	0.0025477	Occipital Lobe
OL	FA	session:groupPatient	-0.0617148	0.09535	88.9807	-0.647245	0.25957	2	0.489102	Occipital Lobe
OL	MD	session	-0.24978	0.0887878	117.733	-2.81323	0.00574913	2	0.0211203	Occipital Lobe
OL	MD	session:groupPatient	0.100438	0.135243	95.5101	0.742648	0.229759	2	0.275711	Occipital Lobe
OL	RD	session	-0.276438	0.0830837	122.03	-3.32722	0.00115958	2	0.0069575	Occipital Lobe
OL	RD	session:groupPatient	0.102668	0.124596	92.8036	0.824011	0.206023	2	0.31501	Occipital Lobe
PCR	AD	session	-0.375815	0.0896596	115.802	-4.19157	5.44084e-05	3	0.000652901	Posterior corona radiata
PCR	AD	session:groupPatient	0.178637	0.13745	96.7997	1.29965	0.0984031	3	0.472395	Posterior corona radiata
PCR	FA	session	0.40239	0.0725535	132.773	5.54612	1.51997e-07	3	1.21598e-06	Posterior corona radiata
PCR	FA	session:groupPatient	-0.127889	0.10472	90.3285	-1.22125	0.112584	3	0.368295	Posterior corona radiata
PCR	MD	session	-0.448093	0.0909302	114.801	-4.92788	2.82131e-06	3	3.38557e-05	Posterior corona radiata
PCR	MD	session:groupPatient	0.170104	0.139565	96.2721	1.21881	0.112947	3	0.412602	Posterior corona radiata
PCR	RD	session	-0.415788	0.0824588	121.625	-5.04237	1.624e-06	3	1.73971e-05	Posterior corona radiata
PCR	RD	session:groupPatient	0.143191	0.123781	92.7477	1.15681	0.12516	3	0.428833	Posterior corona radiata
PCT	AD	session	-0.0635368	0.102146	110.909	-0.622021	0.535205	3	0.786894	Pontine crossing tract
PCT	AD	session:groupPatient	0.10317	0.158046	96.9487	0.652781	0.257721	3	0.472395	Pontine crossing tract
PCT	FA	session	-0.0249522	0.0844093	121.068	-0.29561	0.768034	3	0.877754	Pontine crossing tract
PCT	FA	session:groupPatient	-0.030967	0.126888	92.7156	-0.244049	0.403866	3	0.45066	Pontine crossing tract
PCT	MD	session	-0.059613	0.11661	105.996	-0.511217	0.610262	3	0.665741	Pontine crossing tract
PCT	MD	session:groupPatient	0.0986874	0.182297	102.244	0.541354	0.294721	3	0.498535	Pontine crossing tract
PCT	RD	session	-0.0307975	0.106276	108.956	-0.289787	0.77253	3	0.882891	Pontine crossing tract
PCT	RD	session:groupPatient	0.0578893	0.165294	98.9406	0.35022	0.363459	3	0.487821	Pontine crossing tract
PL	AD	session	-0.166711	0.0910337	114.159	-1.83131	0.0696616	2	0.139323	Posterior Lobe
PL	AD	session:groupPatient	0.135219	0.139557	94.7227	0.968913	0.167528	2	0.331473	Posterior Lobe
PL	FA	session	0.241688	0.0695176	135.922	3.47664	0.000682143	2	0.00272857	Posterior Lobe
PL	FA	session:groupPatient	-0.101684	0.0990704	90.001	-1.02639	0.15373	2	0.489102	Posterior Lobe
PL	MD	session	-0.2469	0.089984	115.806	-2.74382	0.0070401	2	0.0211203	Posterior Lobe
PL	MD	session:groupPatient	0.190083	0.137478	94.7469	1.38264	0.0850121	2	0.275711	Posterior Lobe
PL	RD	session	-0.265886	0.0838212	120.961	-3.17206	0.00191871	2	0.00767482	Posterior Lobe
PL	RD	session:groupPatient	0.194103	0.126129	93.1118	1.53892	0.0636072	2	0.295729	Posterior Lobe
PLIC	AD	session	0.0414208	0.0892313	117.029	0.464196	0.64337	3	0.812678	IC Posterior Limb
PLIC	AD	session:groupPatient	0.0840421	0.135978	94.8315	0.618055	0.26901	3	0.472395	IC Posterior Limb
PLIC	FA	session	-0.063163	0.0896366	117.019	-0.704656	0.482424	3	0.671672	IC Posterior Limb
PLIC	FA	session:groupPatient	0.0871419	0.136472	94.2861	0.638535	0.262337	3	0.45066	IC Posterior Limb
PLIC	MD	session	0.0803705	0.110491	109.357	0.727395	0.468539	3	0.619951	IC Posterior Limb
PLIC	MD	session:groupPatient	0.0344561	0.172403	102.779	0.199859	0.420993	3	0.498535	IC Posterior Limb
PLIC	RD	session	0.0709689	0.101283	111.248	0.700698	0.484954	3	0.727432	IC Posterior Limb
PLIC	RD	session:groupPatient	-0.0439657	0.156849	97.9945	-0.280306	0.389917	3	0.487821	IC Posterior Limb
PT	AD	session	-0.229563	0.0829202	121.625	-2.76848	0.0065139	2	0.0781668	Projection Tracts
PT	AD	session:groupPatient	0.146561	0.12431	92.0147	1.179	0.12072	2	0.331473	Projection Tracts
PT	FA	session	0.258621	0.0741062	133.237	3.48987	0.000655649	2	0.00272857	Projection Tracts
PT	FA	session:groupPatient	-0.100891	0.106696	89.8692	-0.94559	0.173447	2	0.489102	Projection Tracts
PT	MD	session	-0.261903	0.0842724	121.224	-3.10782	0.00234847	2	0.0140908	Projection Tracts
PT	MD	session:groupPatient	0.141431	0.126554	92.377	1.11755	0.133328	2	0.275711	Projection Tracts
PT	RD	session	-0.241686	0.0794431	126.579	-3.04225	0.00285552	2	0.00856657	Projection Tracts
PT	RD	session:groupPatient	0.119032	0.11724	91.1724	1.01528	0.156329	2	0.31501	Projection Tracts
PTR	AD	session	-0.3703	0.0746917	129.993	-4.95771	2.18302e-06	3	5.23926e-05	Posterior thalamic radiation
PTR	AD	session:groupPatient	0.161919	0.108891	90.4758	1.48698	0.070249	3	0.472395	Posterior thalamic radiation
PTR	FA	session	0.580373	0.0751815	127.048	7.71962	3.01419e-12	3	7.23405e-11	Posterior thalamic radiation
PTR	FA	session:groupPatient	-0.213033	0.110725	90.8416	-1.92399	0.0287435	3	0.300452	Posterior thalamic radiation
PTR	MD	session	-0.524184	0.075767	127.598	-6.91837	1.97626e-10	3	4.74302e-09	Posterior thalamic radiation
PTR	MD	session:groupPatient	0.213831	0.111368	90.7031	1.92004	0.0289979	3	0.412602	Posterior thalamic radiation
PTR	RD	session	-0.559497	0.0754195	127.572	-7.41846	1.4655e-11	3	3.51719e-10	Posterior thalamic radiation
PTR	RD	session:groupPatient	0.222538	0.110874	90.7404	2.00712	0.0238562	3	0.286274	Posterior thalamic radiation
PWM	AD	session	-0.0706705	0.0826347	120.177	-0.855216	0.394133	1	0.394133	Peripheral White Matter
PWM	AD	session:groupPatient	0.048728	0.124729	93.7103	0.390671	0.348464	1	0.348464	Peripheral White Matter
PWM	FA	session	0.129832	0.071981	134.356	1.80369	0.0735202	1	0.0735202	Peripheral White Matter
PWM	FA	session:groupPatient	-0.0454486	0.103213	89.9556	-0.440339	0.330374	1	0.330374	Peripheral White Matter
PWM	MD	session	-0.121208	0.0751128	128.335	-1.61368	0.109053	1	0.109053	Peripheral White Matter
PWM	MD	session:groupPatient	0.0712568	0.110326	91.6143	0.645878	0.259986	1	0.259986	Peripheral White Matter
PWM	RD	session	-0.140284	0.0708832	134.389	-1.97909	0.0498502	1	0.061962	Peripheral White Matter
PWM	RD	session:groupPatient	0.0736157	0.10169	90.3416	0.723922	0.235492	1	0.235492	Peripheral White Matter
RLIC	AD	session	-0.399739	0.108131	107.211	-3.69679	0.000345953	3	0.00276762	IC Retrolenticular
RLIC	AD	session:groupPatient	0.203461	0.168847	101.487	1.205	0.115502	3	0.472395	IC Retrolenticular
RLIC	FA	session	0.292139	0.0759888	129.788	3.84451	0.000188317	3	0.000903923	IC Retrolenticular
RLIC	FA	session:groupPatient	-0.184247	0.110921	90.7999	-1.66106	0.0500753	3	0.300452	IC Retrolenticular
RLIC	MD	session	-0.416016	0.100229	111.054	-4.15065	6.52293e-05	3	0.000391376	IC Retrolenticular
RLIC	MD	session:groupPatient	0.210066	0.155481	99.0849	1.35107	0.0898748	3	0.412602	IC Retrolenticular
RLIC	RD	session	-0.350965	0.0866464	119.073	-4.05054	9.13764e-05	3	0.000438607	IC Retrolenticular
RLIC	RD	session:groupPatient	0.198962	0.131196	93.9238	1.51653	0.0663721	3	0.428833	IC Retrolenticular
SCC	AD	session	-0.0953301	0.117132	110.477	-0.813867	0.417472	3	0.719421	CC Splenium
SCC	AD	session:groupPatient	-0.0120565	0.183269	109.884	-0.065786	0.473834	3	0.473834	CC Splenium
SCC	FA	session	0.0414061	0.085942	118.793	0.481791	0.630841	3	0.757009	CC Splenium
SCC	FA	session:groupPatient	-0.0435375	0.130127	93.5252	-0.334577	0.369347	3	0.45066	CC Splenium
SCC	MD	session	-0.0836671	0.12102	110.586	-0.69135	0.490794	3	0.619951	CC Splenium
SCC	MD	session:groupPatient	0.0183548	0.189347	111.399	0.0969374	0.461475	3	0.498535	CC Splenium
SCC	RD	session	-0.0587933	0.103414	110.689	-0.568524	0.570831	3	0.761108	CC Splenium
SCC	RD	session:groupPatient	0.0593168	0.160632	99.7426	0.369272	0.356354	3	0.487821	CC Splenium
SCR	AD	session	0.0457591	0.0825558	124.356	0.554281	0.580382	3	0.786894	Superior corona radiata
SCR	AD	session:groupPatient	0.0146104	0.122629	91.1155	0.119143	0.452712	3	0.472395	Superior corona radiata
SCR	FA	session	0.043667	0.0647263	143.933	0.674641	0.500986	3	0.671672	Superior corona radiata
SCR	FA	session:groupPatient	0.0279504	0.0885305	88.8328	0.315715	0.37648	3	0.45066	Superior corona radiata
SCR	MD	session	0.0272776	0.0898582	117.391	0.303562	0.761999	3	0.795129	Superior corona radiata
SCR	MD	session:groupPatient	-0.00724359	0.136705	94.3394	-0.0529872	0.478927	3	0.498535	Superior corona radiata
SCR	RD	session	-0.00314057	0.0806663	124.613	-0.0389329	0.969006	3	0.969006	Superior corona radiata
SCR	RD	session:groupPatient	-0.0142896	0.119991	92.3132	-0.119089	0.452732	3	0.487851	Superior corona radiata
SFO	AD	session	0.0942856	0.0940734	114.23	1.00226	0.318338	3	0.636677	Superior fronto-occipital fasciculus
SFO	AD	session:groupPatient	-0.0242005	0.144316	95.2387	-0.167691	0.433591	3	0.472395	Superior fronto-occipital fasciculus
SFO	FA	session	0.0189646	0.0815402	122.233	0.232581	0.816476	3	0.878448	Superior fronto-occipital fasciculus
SFO	FA	session:groupPatient	-0.2162	0.122366	93.4975	-1.76683	0.0402601	3	0.300452	Superior fronto-occipital fasciculus
SFO	MD	session	0.0589287	0.0987162	112.6	0.59695	0.551739	3	0.630559	Superior fronto-occipital fasciculus
SFO	MD	session:groupPatient	0.0996343	0.152599	98.2757	0.652918	0.257667	3	0.498535	Superior fronto-occipital fasciculus
SFO	RD	session	0.0154924	0.0949559	114.289	0.163154	0.870686	3	0.937029	Superior fronto-occipital fasciculus
SFO	RD	session:groupPatient	0.180022	0.146268	97.9206	1.23077	0.110679	3	0.428833	Superior fronto-occipital fasciculus
SL	AD	session	-0.111599	0.096707	111.545	-1.15399	0.250971	2	0.376457	Sub-lobar
SL	AD	session:groupPatient	0.117101	0.149741	98.2363	0.782024	0.218041	2	0.331473	Sub-lobar
SL	FA	session	-0.0949769	0.0919985	115.53	-1.03237	0.304053	2	0.343311	Sub-lobar
SL	FA	session:groupPatient	-0.057742	0.140757	95.2527	-0.410224	0.341282	2	0.489102	Sub-lobar
SL	MD	session	-0.0582537	0.0933768	113.389	-0.623857	0.533975	2	0.582518	Sub-lobar
SL	MD	session:groupPatient	0.111636	0.143763	96.4873	0.776528	0.219668	2	0.275711	Sub-lobar
SL	RD	session	-0.0213972	0.089533	116.028	-0.238986	0.811538	2	0.820791	Sub-lobar
SL	RD	session:groupPatient	0.0986106	0.136716	94.7184	0.721278	0.236257	2	0.31501	Sub-lobar
SLF	AD	session	-0.0506892	0.0850487	119.317	-0.596003	0.552302	3	0.786894	Superior longitudinal fasciculus
SLF	AD	session:groupPatient	0.0580877	0.12853	93.1818	0.451938	0.326182	3	0.472395	Superior longitudinal fasciculus
SLF	FA	session	0.20744	0.0717064	134.632	2.8929	0.00445313	3	0.0152679	Superior longitudinal fasciculus
SLF	FA	session:groupPatient	-0.13126	0.102757	90.2428	-1.27738	0.102373	3	0.368295	Superior longitudinal fasciculus
SLF	MD	session	-0.19144	0.0842124	120.991	-2.27329	0.0247721	3	0.0660589	Superior longitudinal fasciculus
SLF	MD	session:groupPatient	0.121055	0.126931	94.0921	0.953707	0.171338	3	0.412602	Superior longitudinal fasciculus
SLF	RD	session	-0.232597	0.0771733	127.738	-3.01396	0.00311063	3	0.0124425	Superior longitudinal fasciculus
SLF	RD	session:groupPatient	0.130759	0.113649	92.0117	1.15055	0.126449	3	0.428833	Superior longitudinal fasciculus
SS	AD	session	-0.222864	0.0904836	114.886	-2.46303	0.01526	3	0.0610401	Sagittal stratum
SS	AD	session:groupPatient	0.0302588	0.138567	94.9917	0.218369	0.413805	3	0.472395	Sagittal stratum
SS	FA	session	0.37978	0.081345	123.713	4.66875	7.75818e-06	3	4.65491e-05	Sagittal stratum
SS	FA	session:groupPatient	-0.144545	0.121184	91.7156	-1.19277	0.118017	3	0.368295	Sagittal stratum
SS	MD	session	-0.386473	0.0854624	119.11	-4.52214	1.45592e-05	3	0.000116473	Sagittal stratum
SS	MD	session:groupPatient	0.106353	0.12916	92.911	0.823423	0.206188	3	0.449865	Sagittal stratum
SS	RD	session	-0.409929	0.0824249	122.203	-4.97336	2.17463e-06	3	1.73971e-05	Sagittal stratum
SS	RD	session:groupPatient	0.132467	0.123407	92.1615	1.07341	0.142944	3	0.428833	Sagittal stratum
TL	AD	session	-0.0554575	0.0859472	117.535	-0.64525	0.520023	2	0.531696	Temporal Lobe
TL	AD	session:groupPatient	0.000818377	0.130768	94.593	0.00625822	0.49751	2	0.49751	Temporal Lobe
TL	FA	session	0.238382	0.0844368	119.738	2.8232	0.00556993	2	0.0133678	Temporal Lobe
TL	FA	session:groupPatient	-0.138435	0.127374	92.7516	-1.08684	0.139962	2	0.489102	Temporal Lobe
TL	MD	session	-0.218057	0.0694976	135.842	-3.13762	0.00208911	2	0.0140908	Temporal Lobe
TL	MD	session:groupPatient	0.0887236	0.0991102	90.2271	0.895201	0.186531	2	0.275711	Temporal Lobe
TL	RD	session	-0.27858	0.0686143	137.818	-4.06008	8.18649e-05	2	0.000982379	Temporal Lobe
TL	RD	session:groupPatient	0.129211	0.096959	89.7248	1.33263	0.0930131	2	0.295729	Temporal Lobe
UNC	AD	session	-0.0637508	0.0787377	125.919	-0.809661	0.419663	3	0.719421	Uncinate fasciculus
UNC	AD	session:groupPatient	0.102923	0.116578	91.8707	0.88287	0.189805	3	0.472395	Uncinate fasciculus
UNC	FA	session	0.341501	0.0616556	147.696	5.53884	1.3578e-07	3	1.21598e-06	Uncinate fasciculus
UNC	FA	session:groupPatient	-0.089822	0.0819797	87.8602	-1.09566	0.138111	3	0.368295	Uncinate fasciculus
UNC	MD	session	-0.273011	0.0753147	130.444	-3.62494	0.00041306	3	0.00198269	Uncinate fasciculus
UNC	MD	session:groupPatient	0.137442	0.109596	90.2852	1.25408	0.106526	3	0.412602	Uncinate fasciculus
UNC	RD	session	-0.3108	0.0658729	143.043	-4.71819	5.6043e-06	3	3.36258e-05	Uncinate fasciculus
UNC	RD	session:groupPatient	0.110728	0.0905238	88.4021	1.22319	0.112255	3	0.428833	Uncinate fasciculus
WM	AD	session	-0.102401	0.0848175	117.818	-1.20731	0.229733	0	0.229733	White Matter
WM	AD	session:groupPatient	0.0854385	0.128892	94.2701	0.662867	0.254517	0	0.254517	White Matter
WM	FA	session	0.151941	0.0738995	132.495	2.05604	0.0417418	0	0.0417418	White Matter
WM	FA	session:groupPatient	-0.0583571	0.106779	90.3764	-0.54652	0.293028	0	0.293028	White Matter
WM	MD	session	-0.140253	0.079112	124.314	-1.77284	0.0787039	0	0.0787039	White Matter
WM	MD	session:groupPatient	0.0940123	0.117814	92.468	0.797973	0.213465	0	0.213465	White Matter
WM	RD	session	-0.150203	0.0749309	129.999	-2.00455	0.0470882	0	0.0470882	White Matter
WM	RD	session:groupPatient	0.0862781	0.109361	91.1235	0.788929	0.216101	0	0.216101	White Matter
