## Supplementary material for "Stable White Matter Structure in the First Three Years after Psychosis Onset": JHSZC Age-matched Longitudinal Stats

### Sheet: Sheet1
label	desc	feature	coef	err	df	t	pval	hierarchy	pvalcorr	region
ACR	AD	session	-0.0501295	0.137975	61.202	-0.363323	0.717615	3	0.868988	Anterior corona radiata
ACR	AD	session:groupPatient	0.136252	0.159985	34.1828	0.851657	0.200166	3	0.48864	Anterior corona radiata
ACR	FA	session	-0.00439775	0.117909	66.9695	-0.0372979	0.970358	3	0.970358	Anterior corona radiata
ACR	FA	session:groupPatient	0.00437019	0.119436	32.6488	0.0365902	0.485517	3	0.494006	Anterior corona radiata
ACR	MD	session	-0.036091	0.139593	59.8988	-0.258544	0.796873	3	0.908161	Anterior corona radiata
ACR	MD	session:groupPatient	0.122655	0.163745	33.5332	0.749061	0.229522	3	0.493824	Anterior corona radiata
ACR	RD	session	-0.0230368	0.132474	62.9494	-0.173897	0.862504	3	0.940914	Anterior corona radiata
ACR	RD	session:groupPatient	0.0882453	0.149678	32.9516	0.589568	0.279751	3	0.450145	Anterior corona radiata
AL	AD	session	0.159447	0.203026	47.0842	0.785355	0.43618	2	0.682643	Anterior Lobe
AL	AD	session:groupPatient	0.150794	0.270023	42.4388	0.558449	0.289736	2	0.316076	Anterior Lobe
AL	FA	session	0.318748	0.185289	50.3551	1.72028	0.091523	2	0.274569	Anterior Lobe
AL	FA	session:groupPatient	0.0853591	0.241198	40.3092	0.353896	0.362631	2	0.426481	Anterior Lobe
AL	MD	session	0.0727699	0.213146	47.0256	0.341409	0.734317	2	0.858184	Anterior Lobe
AL	MD	session:groupPatient	0.0836408	0.284228	43.5145	0.294273	0.384974	2	0.427785	Anterior Lobe
AL	RD	session	0.00682441	0.214082	47.2509	0.0318776	0.974704	2	0.992204	Anterior Lobe
AL	RD	session:groupPatient	0.02902	0.285176	43.2739	0.101761	0.459708	2	0.49108	Anterior Lobe
ALIC	AD	session	-0.120934	0.196466	47.4936	-0.615549	0.541131	3	0.868988	IC Anterior Limb
ALIC	AD	session:groupPatient	0.20471	0.256241	37.229	0.798896	0.214709	3	0.48864	IC Anterior Limb
ALIC	FA	session	-0.52834	0.14499	58.0761	-3.64398	0.000574249	3	0.0132271	IC Anterior Limb
ALIC	FA	session:groupPatient	0.252558	0.173395	34.0378	1.45655	0.0772023	3	0.278343	IC Anterior Limb
ALIC	MD	session	0.216416	0.194268	45.737	1.11401	0.271097	3	0.607607	IC Anterior Limb
ALIC	MD	session:groupPatient	0.00396377	0.254267	36.0585	0.015589	0.493824	3	0.493824	IC Anterior Limb
ALIC	RD	session	0.390967	0.171161	49.8938	2.28421	0.0266493	3	0.213194	IC Anterior Limb
ALIC	RD	session:groupPatient	-0.122047	0.217956	34.7361	-0.559962	0.28955	3	0.450145	IC Anterior Limb
AT	AD	session	0.20093	0.158366	51.9413	1.26877	0.210181	2	0.597961	Association Tracts
AT	AD	session:groupPatient	0.21732	0.199072	34.7082	1.09167	0.14125	2	0.295416	Association Tracts
AT	FA	session	0.196968	0.159699	55.1512	1.23337	0.222669	2	0.534406	Association Tracts
AT	FA	session:groupPatient	0.0241012	0.196695	35.2362	0.122531	0.451587	2	0.451587	Association Tracts
AT	MD	session	0.0289825	0.161407	52.7884	0.179561	0.858184	2	0.858184	Association Tracts
AT	MD	session:groupPatient	0.135644	0.201519	34.4606	0.673106	0.252685	2	0.427785	Association Tracts
AT	RD	session	-0.0877057	0.161266	54.0191	-0.543858	0.588777	2	0.992204	Association Tracts
AT	RD	session:groupPatient	0.057804	0.19987	34.7485	0.289208	0.38707	2	0.49108	Association Tracts
BCC	AD	session	0.0765666	0.165921	49.0506	0.461465	0.646505	3	0.868988	CC Body
BCC	AD	session:groupPatient	0.0851771	0.214148	36.6662	0.397749	0.346561	3	0.48864	CC Body
BCC	FA	session	0.0388399	0.121117	66.8725	0.32068	0.749453	3	0.856517	CC Body
BCC	FA	session:groupPatient	-0.0177475	0.124084	32.0563	-0.143029	0.443581	3	0.483907	CC Body
BCC	MD	session	0.0130371	0.154015	54.8936	0.0846481	0.932849	3	0.932849	CC Body
BCC	MD	session:groupPatient	0.12563	0.190232	35.4263	0.660407	0.256632	3	0.493824	CC Body
BCC	RD	session	-0.0142873	0.133377	62.989	-0.107119	0.915035	3	0.953499	CC Body
BCC	RD	session:groupPatient	0.0625169	0.150688	33.104	0.414876	0.340455	3	0.450145	CC Body
CGC	AD	session	-0.0584798	0.130904	60.6197	-0.446739	0.656655	3	0.868988	Cingulate gyrus
CGC	AD	session:groupPatient	0.251645	0.152665	33.9915	1.64835	0.0542472	3	0.361774	Cingulate gyrus
CGC	FA	session	-0.137314	0.139169	59.3751	-0.986672	0.327807	3	0.491711	Cingulate gyrus
CGC	FA	session:groupPatient	0.326531	0.164854	34.6977	1.98073	0.0277964	3	0.216269	Cingulate gyrus
CGC	MD	session	0.0817846	0.203005	44.1494	0.40287	0.688988	3	0.898721	Cingulate gyrus
CGC	MD	session:groupPatient	0.024628	0.268011	36.6749	0.0918918	0.463642	3	0.493824	Cingulate gyrus
CGC	RD	session	0.146061	0.18976	48.4127	0.769714	0.445209	3	0.703699	Cingulate gyrus
CGC	RD	session:groupPatient	-0.204134	0.246337	37.214	-0.828677	0.206285	3	0.450145	Cingulate gyrus
CGH	AD	session	-0.0421517	0.162675	51.7922	-0.259116	0.796573	3	0.868988	Hippocampus
CGH	AD	session:groupPatient	0.330941	0.208503	38.7379	1.58723	0.0602956	3	0.361774	Hippocampus
CGH	FA	session	0.181139	0.180954	48.8051	1.00102	0.321753	3	0.491711	Hippocampus
CGH	FA	session:groupPatient	0.0798985	0.233496	36.3032	0.342184	0.367093	3	0.476179	Hippocampus
CGH	MD	session	-0.0702591	0.188833	47.7568	-0.372069	0.711487	3	0.898721	Hippocampus
CGH	MD	session:groupPatient	0.259767	0.249642	41.1673	1.04056	0.152077	3	0.493824	Hippocampus
CGH	RD	session	-0.0987574	0.195021	46.3074	-0.506395	0.614982	3	0.776116	Hippocampus
CGH	RD	session:groupPatient	0.140709	0.25789	39.5885	0.545617	0.294195	3	0.450145	Hippocampus
CP	AD	session	-0.0441943	0.160756	52.4406	-0.274914	0.784462	3	0.868988	Cerebral peduncle
CP	AD	session:groupPatient	0.208281	0.204015	37.5061	1.02091	0.156918	3	0.48864	Cerebral peduncle
CP	FA	session	-0.27774	0.153702	55.9844	-1.807	0.0761367	3	0.304547	Cerebral peduncle
CP	FA	session:groupPatient	0.0752205	0.188031	35.187	0.400043	0.345771	3	0.476179	Cerebral peduncle
CP	MD	session	0.147522	0.193664	47.4943	0.761742	0.44998	3	0.72893	Cerebral peduncle
CP	MD	session:groupPatient	0.190815	0.254579	39.247	0.749533	0.229003	3	0.493824	Cerebral peduncle
CP	RD	session	0.282649	0.182999	49.1569	1.54454	0.128872	3	0.515486	Cerebral peduncle
CP	RD	session:groupPatient	0.0617405	0.237268	37.8514	0.260215	0.398054	3	0.450145	Cerebral peduncle
CST	AD	session	0.154387	0.152404	57.0663	1.01301	0.315332	3	0.694715	Corticospinal tract
CST	AD	session:groupPatient	0.0270375	0.184798	35.2126	0.146308	0.442256	3	0.48864	Corticospinal tract
CST	FA	session	-0.313888	0.162381	54.6479	-1.93304	0.05842	3	0.280416	Corticospinal tract
CST	FA	session:groupPatient	0.235542	0.201616	36.1677	1.16827	0.125171	3	0.278343	Corticospinal tract
CST	MD	session	0.314043	0.187006	49.8907	1.67932	0.0993426	3	0.508318	Corticospinal tract
CST	MD	session:groupPatient	-0.0816995	0.243233	39.5223	-0.33589	0.369365	3	0.493824	Corticospinal tract
CST	RD	session	0.384956	0.191051	49.703	2.01494	0.0493365	3	0.236815	Corticospinal tract
CST	RD	session:groupPatient	-0.185758	0.24947	40.2202	-0.744611	0.230418	3	0.450145	Corticospinal tract
CT	AD	session	0.129013	0.158196	51.5524	0.815524	0.418524	2	0.682643	Callosal Tracts
CT	AD	session:groupPatient	0.0541196	0.202494	38.1154	0.267265	0.395353	2	0.395353	Callosal Tracts
CT	FA	session	-0.0186199	0.135125	64.6454	-0.137797	0.890829	2	0.890829	Callosal Tracts
CT	FA	session:groupPatient	0.0460603	0.14836	32.1553	0.310463	0.379106	2	0.426481	Callosal Tracts
CT	MD	session	0.107773	0.163893	51.7886	0.657581	0.51372	2	0.858184	Callosal Tracts
CT	MD	session:groupPatient	0.0405795	0.207372	35.919	0.195684	0.42298	2	0.427785	Callosal Tracts
CT	RD	session	0.0675418	0.152414	57.2123	0.443146	0.659331	2	0.992204	Callosal Tracts
CT	RD	session:groupPatient	-0.0141173	0.183072	33.2873	-0.0771131	0.469498	2	0.49108	Callosal Tracts
CWM	AD	session	0.0690771	0.169563	49.9286	0.407383	0.685468	1	0.685468	Core White Matter
CWM	AD	session:groupPatient	0.147268	0.219225	38.18	0.671768	0.252888	1	0.400266	Core White Matter
CWM	FA	session	0.0813637	0.166086	52.8289	0.489889	0.626241	1	0.626241	Core White Matter
CWM	FA	session:groupPatient	0.0839489	0.207685	34.863	0.404213	0.344263	1	0.344263	Core White Matter
CWM	MD	session	0.0400874	0.176827	48.528	0.226704	0.821606	1	0.821606	Core White Matter
CWM	MD	session:groupPatient	0.0470823	0.229288	37.0904	0.205341	0.419214	1	0.419214	Core White Matter
CWM	RD	session	0.0130071	0.174599	49.6687	0.0744972	0.940914	1	0.940914	Core White Matter
CWM	RD	session:groupPatient	-0.0255407	0.223789	35.8896	-0.114129	0.454886	1	0.454886	Core White Matter
CbT	AD	session	0.135521	0.210009	46.6087	0.64531	0.52189	2	0.682643	Cerebellar Tracts
CbT	AD	session:groupPatient	-0.167816	0.277918	40.1643	-0.603832	0.274675	2	0.316076	Cerebellar Tracts
CbT	FA	session	-0.130836	0.198025	47.4998	-0.660707	0.511992	2	0.682656	Cerebellar Tracts
CbT	FA	session:groupPatient	0.132243	0.260363	39.307	0.507919	0.307174	2	0.426481	Cerebellar Tracts
CbT	MD	session	0.170381	0.238022	47.8216	0.715819	0.477584	2	0.858184	Cerebellar Tracts
CbT	MD	session:groupPatient	-0.105112	0.318484	46.8543	-0.330037	0.371421	2	0.427785	Cerebellar Tracts
CbT	RD	session	0.173023	0.224623	47.6554	0.770284	0.444934	2	0.992204	Cerebellar Tracts
CbT	RD	session:groupPatient	-0.120866	0.299765	44.5971	-0.403202	0.344363	2	0.49108	Cerebellar Tracts
EC	AD	session	0.242261	0.202345	45.5393	1.19727	0.237397	3	0.694715	External capsule
EC	AD	session:groupPatient	0.315985	0.269275	40.9738	1.17347	0.123693	3	0.48864	External capsule
EC	FA	session	-0.0795841	0.133385	62.7409	-0.59665	0.552888	3	0.698385	External capsule
EC	FA	session:groupPatient	0.152405	0.151688	34.1003	1.00473	0.161053	3	0.322105	External capsule
EC	MD	session	0.22494	0.172127	50.9277	1.30683	0.197142	3	0.550966	External capsule
EC	MD	session:groupPatient	0.159887	0.220727	37.6627	0.724367	0.236658	3	0.493824	External capsule
EC	RD	session	0.176688	0.14611	58.2067	1.20928	0.231445	3	0.547282	External capsule
EC	RD	session:groupPatient	0.0305415	0.175418	35.258	0.174106	0.431389	3	0.450145	External capsule
FL	AD	session	0.161669	0.138901	58.8897	1.16392	0.249151	2	0.597961	Frontal Lobe
FL	AD	session:groupPatient	0.103644	0.164033	32.7546	0.631851	0.265935	2	0.316076	Frontal Lobe
FL	FA	session	-0.0174218	0.125743	66.7416	-0.138551	0.890223	2	0.890829	Frontal Lobe
FL	FA	session:groupPatient	0.174916	0.130093	32.5519	1.34454	0.0940339	2	0.426481	Frontal Lobe
FL	MD	session	0.113057	0.128672	64.2802	0.878648	0.382865	2	0.858184	Frontal Lobe
FL	MD	session:groupPatient	0.0417998	0.14228	32.4343	0.293785	0.385397	2	0.427785	Frontal Lobe
FL	RD	session	0.0771133	0.124736	66.116	0.618211	0.53856	2	0.992204	Frontal Lobe
FL	RD	session:groupPatient	-0.00298437	0.132429	32.3444	-0.0225356	0.49108	2	0.49108	Frontal Lobe
FX	AD	session	-0.0711169	0.113681	66.9975	-0.625586	0.533712	3	0.868988	Fornix
FX	AD	session:groupPatient	0.010725	0.114217	33.0245	0.0938999	0.462878	3	0.48864	Fornix
FX	FA	session	-0.0801454	0.106661	64.8264	-0.751402	0.45513	3	0.626578	Fornix
FX	FA	session:groupPatient	0.233071	0.0955312	32.2408	2.43973	0.0101876	3	0.15499	Fornix
FX	MD	session	-0.0211118	0.0993739	59.7523	-0.212448	0.832481	3	0.908161	Fornix
FX	MD	session:groupPatient	-0.0877548	0.0783888	31.9083	-1.11948	0.135646	3	0.493824	Fornix
FX	RD	session	0.0056614	0.0966511	55.9498	0.0585757	0.953499	3	0.953499	Fornix
FX	RD	session:groupPatient	-0.136634	0.0695992	31.6974	-1.96315	0.029227	3	0.450145	Fornix
FXST	AD	session	-0.0939779	0.18528	49.0578	-0.50722	0.614273	3	0.868988	Fornix (cres)
FXST	AD	session:groupPatient	0.428855	0.241514	38.9944	1.7757	0.041794	3	0.361774	Fornix (cres)
FXST	FA	session	0.261358	0.193161	48.3405	1.35306	0.182332	3	0.437597	Fornix (cres)
FXST	FA	session:groupPatient	-0.0533532	0.251783	38.1086	-0.211901	0.416657	3	0.476179	Fornix (cres)
FXST	MD	session	-0.206962	0.207725	48.7172	-0.996331	0.324012	3	0.621245	Fornix (cres)
FXST	MD	session:groupPatient	0.426433	0.275617	43.4276	1.54719	0.0645374	3	0.493824	Fornix (cres)
FXST	RD	session	-0.249161	0.214358	47.9891	-1.16236	0.250838	3	0.547282	Fornix (cres)
FXST	RD	session:groupPatient	0.266356	0.284757	43.009	0.935378	0.177408	3	0.450145	Fornix (cres)
GCC	AD	session	-0.295864	0.185335	49.781	-1.59638	0.116734	3	0.694715	CC Genu
GCC	AD	session:groupPatient	0.405247	0.240208	38.5577	1.68706	0.0498332	3	0.361774	CC Genu
GCC	FA	session	-0.181068	0.120186	66.8729	-1.50656	0.136633	3	0.409898	CC Genu
GCC	FA	session:groupPatient	0.16774	0.12313	32.1173	1.3623	0.0912902	3	0.278343	CC Genu
GCC	MD	session	-0.106163	0.173421	50.6857	-0.612167	0.543164	3	0.814746	CC Genu
GCC	MD	session:groupPatient	0.19071	0.221184	36.1399	0.862221	0.197126	3	0.493824	CC Genu
GCC	RD	session	0.0960945	0.141098	60.2043	0.681047	0.498453	3	0.703699	CC Genu
GCC	RD	session:groupPatient	-0.0553016	0.164689	33.0396	-0.335794	0.369575	3	0.450145	CC Genu
IFO	AD	session	0.432089	0.17295	48.5571	2.49834	0.0159139	3	0.381933	Inferior fronto-occipital fasciculus
IFO	AD	session:groupPatient	-0.00985935	0.224728	37.6158	-0.0438725	0.482619	3	0.48864	Inferior fronto-occipital fasciculus
IFO	FA	session	0.141365	0.103911	66.4977	1.36044	0.178284	3	0.437597	Inferior fronto-occipital fasciculus
IFO	FA	session:groupPatient	-0.183938	0.098955	32.6463	-1.85881	0.0360448	3	0.216269	Inferior fronto-occipital fasciculus
IFO	MD	session	0.300406	0.186407	49.601	1.61156	0.113403	3	0.508318	Inferior fronto-occipital fasciculus
IFO	MD	session:groupPatient	0.133913	0.243897	40.5861	0.549055	0.292988	3	0.493824	Inferior fronto-occipital fasciculus
IFO	RD	session	0.0579382	0.139354	58.5985	0.415764	0.679102	3	0.776116	Inferior fronto-occipital fasciculus
IFO	RD	session:groupPatient	0.184627	0.167237	36.0324	1.10398	0.13846	3	0.450145	Inferior fronto-occipital fasciculus
LL	AD	session	-0.0494537	0.179381	49.2356	-0.275691	0.78394	2	0.78394	Limbic Lobe
LL	AD	session:groupPatient	0.248792	0.234295	39.7035	1.06187	0.147355	2	0.295416	Limbic Lobe
LL	FA	session	0.10765	0.139248	61.5433	0.773081	0.442433	2	0.682656	Limbic Lobe
LL	FA	session:groupPatient	0.128922	0.160642	33.8684	0.802546	0.213917	2	0.426481	Limbic Lobe
LL	MD	session	-0.098024	0.169129	52.1826	-0.579581	0.564691	2	0.858184	Limbic Lobe
LL	MD	session:groupPatient	0.151339	0.214759	37.2537	0.704692	0.242692	2	0.427785	Limbic Lobe
LL	RD	session	-0.113385	0.156944	55.8477	-0.722454	0.47303	2	0.992204	Limbic Lobe
LL	RD	session:groupPatient	0.0840105	0.192492	35.5196	0.436437	0.332581	2	0.49108	Limbic Lobe
LT	AD	session	-0.0776207	0.158206	51.8813	-0.490631	0.625756	2	0.682643	Limbic Tracts
LT	AD	session:groupPatient	0.386733	0.202677	38.7568	1.90812	0.0319017	2	0.295416	Limbic Tracts
LT	FA	session	0.0848813	0.188992	49.3467	0.449126	0.655307	2	0.786368	Limbic Tracts
LT	FA	session:groupPatient	0.260229	0.244765	37.8321	1.06318	0.147221	2	0.426481	Limbic Tracts
LT	MD	session	-0.0587238	0.182481	49.3345	-0.321808	0.748958	2	0.858184	Limbic Tracts
LT	MD	session:groupPatient	0.173964	0.238198	39.6774	0.730335	0.234738	2	0.427785	Limbic Tracts
LT	RD	session	-0.0419572	0.190592	48.8818	-0.220142	0.826678	2	0.992204	Limbic Tracts
LT	RD	session:groupPatient	-0.020518	0.248449	38.7882	-0.0825842	0.467303	2	0.49108	Limbic Tracts
ML	AD	session	-0.185359	0.183961	50.9161	-1.0076	0.318411	3	0.694715	Medial lemniscus
ML	AD	session:groupPatient	0.265889	0.239531	41.0932	1.11004	0.136717	3	0.48864	Medial lemniscus
ML	FA	session	-0.259711	0.153109	56.7072	-1.69625	0.0953219	3	0.326818	Medial lemniscus
ML	FA	session:groupPatient	0.433495	0.186303	35.3175	2.32683	0.0129158	3	0.15499	Medial lemniscus
ML	MD	session	0.0487131	0.219475	49.6497	0.221953	0.825261	3	0.908161	Medial lemniscus
ML	MD	session:groupPatient	0.00674641	0.291923	45.3554	0.0231103	0.490832	3	0.493824	Medial lemniscus
ML	RD	session	0.263258	0.196141	49.8279	1.34219	0.185618	3	0.547282	Medial lemniscus
ML	RD	session:groupPatient	-0.330083	0.256683	40.9175	-1.28596	0.102844	3	0.450145	Medial lemniscus
OL	AD	session	0.318073	0.163769	49.175	1.9422	0.0578519	2	0.23448	Occipital Lobe
OL	AD	session:groupPatient	-0.296971	0.208031	33.2614	-1.42754	0.0813737	2	0.295416	Occipital Lobe
OL	FA	session	0.318363	0.139952	61.5183	2.27481	0.0264151	2	0.123511	Occipital Lobe
OL	FA	session:groupPatient	0.122015	0.161154	33.2542	0.757131	0.227151	2	0.426481	Occipital Lobe
OL	MD	session	0.0882906	0.178967	48.2691	0.493335	0.624013	2	0.858184	Occipital Lobe
OL	MD	session:groupPatient	-0.264563	0.23003	34.7441	-1.15012	0.128974	2	0.427785	Occipital Lobe
OL	RD	session	-0.0620225	0.169271	52.2755	-0.366409	0.715538	2	0.992204	Occipital Lobe
OL	RD	session:groupPatient	-0.231001	0.212085	34.4769	-1.08919	0.141813	2	0.49108	Occipital Lobe
PCR	AD	session	-0.226988	0.179624	50.1995	-1.26368	0.21218	3	0.694715	Posterior corona radiata
PCR	AD	session:groupPatient	0.148457	0.231022	37.3516	0.642607	0.262202	3	0.48864	Posterior corona radiata
PCR	FA	session	0.153329	0.135838	58.2517	1.12876	0.263625	3	0.488535	Posterior corona radiata
PCR	FA	session:groupPatient	0.0771585	0.163039	35.2874	0.473253	0.319474	3	0.476179	Posterior corona radiata
PCR	MD	session	-0.166904	0.171973	49.4506	-0.970526	0.336508	3	0.621245	Posterior corona radiata
PCR	MD	session:groupPatient	-0.0202528	0.223053	38.3076	-0.0907981	0.464063	3	0.493824	Posterior corona radiata
PCR	RD	session	-0.11199	0.152102	53.0233	-0.736282	0.464804	3	0.703699	Posterior corona radiata
PCR	RD	session:groupPatient	-0.0904313	0.191627	36.783	-0.471914	0.319888	3	0.450145	Posterior corona radiata
PCT	AD	session	0.257161	0.174046	51.5726	1.47754	0.145611	3	0.694715	Pontine crossing tract
PCT	AD	session:groupPatient	-0.078356	0.221481	36.8612	-0.353782	0.362759	3	0.48864	Pontine crossing tract
PCT	FA	session	0.00789149	0.177697	50.0394	0.0444097	0.964755	3	0.970358	Pontine crossing tract
PCT	FA	session:groupPatient	-0.262651	0.22532	33.9927	-1.16568	0.125928	3	0.278343	Pontine crossing tract
PCT	MD	session	0.259323	0.202611	48.948	1.2799	0.206612	3	0.550966	Pontine crossing tract
PCT	MD	session:groupPatient	0.0606184	0.267843	42.5418	0.226321	0.411018	3	0.493824	Pontine crossing tract
PCT	RD	session	0.146676	0.210614	46.6242	0.696423	0.489622	3	0.703699	Pontine crossing tract
PCT	RD	session:groupPatient	0.215859	0.279608	41.2493	0.772006	0.222256	3	0.450145	Pontine crossing tract
PL	AD	session	0.324621	0.167617	48.5144	1.93668	0.0586201	2	0.23448	Posterior Lobe
PL	AD	session:groupPatient	-0.22993	0.216578	36.2496	-1.06165	0.147708	2	0.295416	Posterior Lobe
PL	FA	session	0.330488	0.149357	57.828	2.21274	0.0308777	2	0.123511	Posterior Lobe
PL	FA	session:groupPatient	0.108625	0.17862	33.5098	0.608137	0.273598	2	0.426481	Posterior Lobe
PL	MD	session	0.133257	0.171755	50.3239	0.775859	0.441464	2	0.858184	Posterior Lobe
PL	MD	session:groupPatient	-0.202094	0.218969	35.564	-0.922933	0.181131	2	0.427785	Posterior Lobe
PL	RD	session	0.00162491	0.165531	53.5144	0.00981634	0.992204	2	0.992204	Posterior Lobe
PL	RD	session:groupPatient	-0.171262	0.205716	34.5529	-0.832517	0.205417	2	0.49108	Posterior Lobe
PLIC	AD	session	0.108818	0.19343	49.9574	0.562572	0.576243	3	0.868988	IC Posterior Limb
PLIC	AD	session:groupPatient	-0.0284888	0.252682	40.6407	-0.112745	0.455394	3	0.48864	IC Posterior Limb
PLIC	FA	session	-0.179973	0.159601	52.2464	-1.12764	0.264623	3	0.488535	IC Posterior Limb
PLIC	FA	session:groupPatient	0.155151	0.202272	36.9286	0.76704	0.223967	3	0.413478	IC Posterior Limb
PLIC	MD	session	0.231848	0.211498	47.697	1.09622	0.278486	3	0.607607	IC Posterior Limb
PLIC	MD	session:groupPatient	-0.114862	0.280676	42.3254	-0.409234	0.342216	3	0.493824	IC Posterior Limb
PLIC	RD	session	0.231335	0.185087	48.4104	1.24987	0.217355	3	0.547282	IC Posterior Limb
PLIC	RD	session:groupPatient	-0.146341	0.243007	40.0097	-0.602209	0.275216	3	0.450145	IC Posterior Limb
PT	AD	session	-0.086506	0.164801	52.6327	-0.524912	0.601848	2	0.682643	Projection Tracts
PT	AD	session:groupPatient	0.149031	0.207625	36.2012	0.717791	0.238746	2	0.316076	Projection Tracts
PT	FA	session	0.0946555	0.142951	56.8585	0.662153	0.510548	2	0.682656	Projection Tracts
PT	FA	session:groupPatient	0.0481938	0.172692	33.9403	0.279074	0.390941	2	0.426481	Projection Tracts
PT	MD	session	-0.0497657	0.16441	49.8696	-0.302692	0.763383	2	0.858184	Projection Tracts
PT	MD	session:groupPatient	0.038518	0.210083	35.4677	0.183346	0.427785	2	0.427785	Projection Tracts
PT	RD	session	-0.027448	0.154858	51.8192	-0.177246	0.860006	2	0.992204	Projection Tracts
PT	RD	session:groupPatient	-0.0275168	0.19477	34.6553	-0.141278	0.444234	2	0.49108	Projection Tracts
PTR	AD	session	-0.15904	0.153951	54.7011	-1.03305	0.306124	3	0.694715	Posterior thalamic radiation
PTR	AD	session:groupPatient	-0.00541033	0.188545	33.205	-0.0286952	0.48864	3	0.48864	Posterior thalamic radiation
PTR	FA	session	0.501706	0.151309	53.0563	3.31577	0.00165339	3	0.0132271	Posterior thalamic radiation
PTR	FA	session:groupPatient	-0.124075	0.189249	35.2534	-0.655621	0.258162	3	0.442564	Posterior thalamic radiation
PTR	MD	session	-0.365988	0.153911	52.9052	-2.37792	0.0210559	3	0.505343	Posterior thalamic radiation
PTR	MD	session:groupPatient	0.0540569	0.191485	33.8631	0.282304	0.389714	3	0.493824	Posterior thalamic radiation
PTR	RD	session	-0.430459	0.150642	53.7533	-2.85749	0.0060613	3	0.0844828	Posterior thalamic radiation
PTR	RD	session:groupPatient	0.0817517	0.186895	34.5532	0.43742	0.332264	3	0.450145	Posterior thalamic radiation
PWM	AD	session	0.256639	0.153904	50.1166	1.66752	0.101648	1	0.203296	Peripheral White Matter
PWM	AD	session:groupPatient	-0.049649	0.19497	33.8927	-0.254649	0.400266	1	0.400266	Peripheral White Matter
PWM	FA	session	0.260593	0.147202	59.2189	1.7703	0.0818241	1	0.163648	Peripheral White Matter
PWM	FA	session:groupPatient	0.108613	0.174108	33.9367	0.623826	0.268457	1	0.344263	Peripheral White Matter
PWM	MD	session	0.0912268	0.150312	55.6713	0.606916	0.546374	1	0.821606	Peripheral White Matter
PWM	MD	session:groupPatient	-0.0600076	0.183181	33.7551	-0.327586	0.372624	1	0.419214	Peripheral White Matter
PWM	RD	session	-0.017159	0.147707	58.7443	-0.116169	0.907915	1	0.940914	Peripheral White Matter
PWM	RD	session:groupPatient	-0.0655308	0.175218	33.5451	-0.373995	0.355381	1	0.454886	Peripheral White Matter
RLIC	AD	session	-0.0821994	0.199415	46.9715	-0.412203	0.682066	3	0.868988	IC Retrolenticular
RLIC	AD	session:groupPatient	0.086769	0.261446	37.9302	0.331881	0.370903	3	0.48864	IC Retrolenticular
RLIC	FA	session	0.147058	0.147444	55.5564	0.997379	0.322905	3	0.491711	IC Retrolenticular
RLIC	FA	session:groupPatient	-0.107699	0.180299	34.3248	-0.597339	0.277101	3	0.443361	IC Retrolenticular
RLIC	MD	session	-0.0759627	0.183947	49.3971	-0.412959	0.681424	3	0.898721	IC Retrolenticular
RLIC	MD	session:groupPatient	0.0509029	0.241141	40.8141	0.211092	0.416933	3	0.493824	IC Retrolenticular
RLIC	RD	session	-0.0724152	0.163978	51.0358	-0.441614	0.660634	3	0.776116	IC Retrolenticular
RLIC	RD	session:groupPatient	0.0472077	0.210181	37.7073	0.224605	0.41175	3	0.450145	IC Retrolenticular
SCC	AD	session	0.344455	0.213476	50.3674	1.61356	0.112872	3	0.694715	CC Splenium
SCC	AD	session:groupPatient	-0.250889	0.284618	47.1196	-0.881494	0.191263	3	0.48864	CC Splenium
SCC	FA	session	0.00875094	0.181344	50.3816	0.048256	0.961703	3	0.970358	CC Splenium
SCC	FA	session:groupPatient	0.052791	0.232465	36.854	0.227092	0.410803	3	0.476179	CC Splenium
SCC	MD	session	0.325688	0.219716	49.0791	1.48232	0.144649	3	0.508318	CC Splenium
SCC	MD	session:groupPatient	-0.262871	0.293529	46.7563	-0.895554	0.187539	3	0.493824	CC Splenium
SCC	RD	session	0.177867	0.202587	47.4693	0.877979	0.384377	3	0.703699	CC Splenium
SCC	RD	session:groupPatient	-0.186101	0.267007	39.9405	-0.69699	0.244923	3	0.450145	CC Splenium
SCR	AD	session	0.0440876	0.152537	56.8257	0.289028	0.773612	3	0.868988	Superior corona radiata
SCR	AD	session:groupPatient	0.0991294	0.184839	34.5914	0.5363	0.297592	3	0.48864	Superior corona radiata
SCR	FA	session	-0.047448	0.113637	66.8656	-0.417539	0.677622	3	0.813146	Superior corona radiata
SCR	FA	session:groupPatient	0.134978	0.116512	32.3368	1.15849	0.127574	3	0.278343	Superior corona radiata
SCR	MD	session	0.126895	0.168762	50.6595	0.751916	0.455581	3	0.72893	Superior corona radiata
SCR	MD	session:groupPatient	-0.0354828	0.214552	35.3987	-0.165381	0.434793	3	0.493824	Superior corona radiata
SCR	RD	session	0.1459	0.150273	53.5748	0.970902	0.33596	3	0.671921	Superior corona radiata
SCR	RD	session:groupPatient	-0.135883	0.186329	34.145	-0.729266	0.235406	3	0.450145	Superior corona radiata
SFO	AD	session	0.331026	0.172882	49.9845	1.91475	0.0612557	3	0.694715	Superior fronto-occipital fasciculus
SFO	AD	session:groupPatient	-0.0445356	0.218632	33.3378	-0.203701	0.419913	3	0.48864	Superior fronto-occipital fasciculus
SFO	FA	session	-0.0968576	0.133267	65.7531	-0.726791	0.469934	3	0.626578	Superior fronto-occipital fasciculus
SFO	FA	session:groupPatient	-0.212733	0.14289	32.1193	-1.48878	0.0731493	3	0.278343	Superior fronto-occipital fasciculus
SFO	MD	session	0.298589	0.167157	51.4572	1.78628	0.0799468	3	0.508318	Superior fronto-occipital fasciculus
SFO	MD	session:groupPatient	0.0840395	0.207841	31.6321	0.404344	0.34434	3	0.493824	Superior fronto-occipital fasciculus
SFO	RD	session	0.212969	0.154092	56.9558	1.38209	0.172341	3	0.547282	Superior fronto-occipital fasciculus
SFO	RD	session:groupPatient	0.170257	0.184589	32.137	0.922355	0.181608	3	0.450145	Superior fronto-occipital fasciculus
SL	AD	session	-0.132824	0.185042	49.9434	-0.717804	0.476222	2	0.682643	Sub-lobar
SL	AD	session:groupPatient	0.324527	0.241001	39.9049	1.34658	0.0928574	2	0.295416	Sub-lobar
SL	FA	session	-0.161544	0.165811	54.2407	-0.974265	0.33425	2	0.6685	Sub-lobar
SL	FA	session:groupPatient	0.243042	0.207003	36.6963	1.1741	0.123959	2	0.426481	Sub-lobar
SL	MD	session	-0.0679547	0.188319	50.0545	-0.360849	0.719731	2	0.858184	Sub-lobar
SL	MD	session:groupPatient	0.190952	0.24458	39.387	0.780736	0.219813	2	0.427785	Sub-lobar
SL	RD	session	-0.0252117	0.184243	50.8189	-0.136839	0.891699	2	0.992204	Sub-lobar
SL	RD	session:groupPatient	0.0951583	0.237408	38.591	0.400821	0.345381	2	0.49108	Sub-lobar
SLF	AD	session	0.184351	0.148313	56.3535	1.24299	0.219019	3	0.694715	Superior longitudinal fasciculus
SLF	AD	session:groupPatient	0.0911171	0.180178	34.2792	0.505706	0.30815	3	0.48864	Superior longitudinal fasciculus
SLF	FA	session	0.179192	0.149554	58.6077	1.19818	0.23567	3	0.488535	Superior longitudinal fasciculus
SLF	FA	session:groupPatient	0.0525207	0.178559	34.8201	0.294136	0.3852	3	0.476179	Superior longitudinal fasciculus
SLF	MD	session	0.0195944	0.171629	49.9942	0.114167	0.909562	3	0.932849	Superior longitudinal fasciculus
SLF	MD	session:groupPatient	0.0127141	0.218197	34.511	0.0582687	0.476935	3	0.493824	Superior longitudinal fasciculus
SLF	RD	session	-0.0948315	0.163785	53.5322	-0.579002	0.565016	3	0.753355	Superior longitudinal fasciculus
SLF	RD	session:groupPatient	-0.0440899	0.203875	34.9361	-0.21626	0.415022	3	0.450145	Superior longitudinal fasciculus
SS	AD	session	0.0207766	0.173568	50.2152	0.119703	0.905196	3	0.905196	Sagittal stratum
SS	AD	session:groupPatient	0.023913	0.221635	35.773	0.107893	0.457342	3	0.48864	Sagittal stratum
SS	FA	session	0.413216	0.165652	53.6586	2.49448	0.0157262	3	0.0943573	Sagittal stratum
SS	FA	session:groupPatient	-0.246518	0.205769	34.6738	-1.19803	0.119515	3	0.278343	Sagittal stratum
SS	MD	session	-0.247181	0.168435	52.0028	-1.46751	0.148259	3	0.508318	Sagittal stratum
SS	MD	session:groupPatient	0.149718	0.213275	36.3825	0.701995	0.243575	3	0.493824	Sagittal stratum
SS	RD	session	-0.348696	0.165527	52.963	-2.10658	0.0399081	3	0.236815	Sagittal stratum
SS	RD	session:groupPatient	0.192507	0.207251	35.3446	0.928858	0.179632	3	0.450145	Sagittal stratum
TL	AD	session	0.376176	0.167117	47.8771	2.25098	0.0290153	2	0.23448	Temporal Lobe
TL	AD	session:groupPatient	-0.201879	0.216381	35.9485	-0.93298	0.178527	2	0.306047	Temporal Lobe
TL	FA	session	0.531645	0.170823	49.8652	3.11226	0.00307093	2	0.0368511	Temporal Lobe
TL	FA	session:groupPatient	-0.201598	0.220165	37.3884	-0.915669	0.182855	2	0.426481	Temporal Lobe
TL	MD	session	0.0355064	0.136147	60.8948	0.260793	0.795132	2	0.858184	Temporal Lobe
TL	MD	session:groupPatient	-0.0892469	0.15811	33.6584	-0.564462	0.288091	2	0.427785	Temporal Lobe
TL	RD	session	-0.189537	0.137404	61.3016	-1.37941	0.172779	2	0.992204	Temporal Lobe
TL	RD	session:groupPatient	0.0131537	0.158928	33.8105	0.0827654	0.467263	2	0.49108	Temporal Lobe
UNC	AD	session	0.0173235	0.143873	61.8046	0.120409	0.90455	3	0.905196	Uncinate fasciculus
UNC	AD	session:groupPatient	0.0252709	0.165011	33.0768	0.153147	0.439606	3	0.48864	Uncinate fasciculus
UNC	FA	session	0.428009	0.126307	66.3095	3.38863	0.00118618	3	0.0132271	Uncinate fasciculus
UNC	FA	session:groupPatient	-0.00201744	0.133234	32.3519	-0.0151421	0.494006	3	0.494006	Uncinate fasciculus
UNC	MD	session	-0.282148	0.140132	65.3228	-2.01345	0.0481909	3	0.508318	Uncinate fasciculus
UNC	MD	session:groupPatient	0.0162739	0.151569	31.4372	0.107369	0.457589	3	0.493824	Uncinate fasciculus
UNC	RD	session	-0.360735	0.129734	66.9222	-2.78057	0.00704023	3	0.0844828	Uncinate fasciculus
UNC	RD	session:groupPatient	-0.00064428	0.132223	31.5109	-0.00487269	0.498071	3	0.498071	Uncinate fasciculus
WM	AD	session	0.210478	0.161081	48.7214	1.30666	0.197464	0	0.197464	White Matter
WM	AD	session:groupPatient	0.00819244	0.20704	35.3072	0.0395694	0.48433	0	0.48433	White Matter
WM	FA	session	0.226735	0.15556	56.9177	1.45753	0.150464	0	0.150464	White Matter
WM	FA	session:groupPatient	0.103305	0.188169	34.3588	0.549005	0.293276	0	0.293276	White Matter
WM	MD	session	0.0753155	0.15947	52.4857	0.472288	0.638679	0	0.638679	White Matter
WM	MD	session:groupPatient	-0.0265755	0.199579	34.5378	-0.133158	0.447421	0	0.447421	White Matter
WM	RD	session	-0.0130656	0.156949	55.2628	-0.0832477	0.933955	0	0.933955	White Matter
WM	RD	session:groupPatient	-0.0505148	0.192186	34.1233	-0.262844	0.397126	0	0.397126	White Matter
