## Supplementary material for "Stable White Matter Structure in the First Three Years after Psychosis Onset": TOPSY Longitudinal Stats

### Sheet: Sheet1
label	desc	feature	coef	err	df	t	pval	hierarchy	pvalcorr	region
ACR	AD	session	0.106873	0.155099	33.2112	0.689064	0.495569	3	0.927207	Anterior corona radiata
ACR	AD	session:groupHC	0.152791	0.231488	32.1188	0.660039	0.256967	3	0.48518	Anterior corona radiata
ACR	FA	session	-0.196005	0.158031	32.9553	-1.2403	0.223625	3	0.792726	Anterior corona radiata
ACR	FA	session:groupHC	0.145751	0.235802	31.8291	0.618108	0.270451	3	0.46998	Anterior corona radiata
ACR	MD	session	0.235343	0.140732	33.4243	1.67228	0.103807	3	0.796569	Anterior corona radiata
ACR	MD	session:groupHC	0.0152461	0.209553	32.0438	0.0727551	0.471227	3	0.495206	Anterior corona radiata
ACR	RD	session	0.250346	0.139442	33.2795	1.79534	0.081685	3	0.420463	Anterior corona radiata
ACR	RD	session:groupHC	-0.0758325	0.207509	31.8259	-0.365442	0.358599	3	0.430319	Anterior corona radiata
AL	AD	session	0.179629	0.225082	32.5152	0.798059	0.430627	2	0.934571	Anterior Lobe
AL	AD	session:groupHC	0.245971	0.337615	32.0434	0.728553	0.235783	2	0.452305	Anterior Lobe
AL	FA	session	0.0178202	0.250882	32.3507	0.0710302	0.943811	2	0.943811	Anterior Lobe
AL	FA	session:groupHC	-0.39767	0.376675	31.9999	-1.05574	0.149497	2	0.42817	Anterior Lobe
AL	MD	session	0.163786	0.215931	32.5508	0.758508	0.453605	2	0.909362	Anterior Lobe
AL	MD	session:groupHC	0.324492	0.323745	32.0227	1.00231	0.161854	2	0.484503	Anterior Lobe
AL	RD	session	0.144847	0.218893	32.5229	0.661726	0.512808	2	0.993722	Anterior Lobe
AL	RD	session:groupHC	0.348141	0.328229	32.0116	1.06067	0.148389	2	0.490003	Anterior Lobe
ALIC	AD	session	-0.230989	0.182967	32.5505	-1.26246	0.215753	3	0.927207	IC Anterior Limb
ALIC	AD	session:groupHC	0.242837	0.274403	32.0595	0.884966	0.191382	3	0.48518	IC Anterior Limb
ALIC	FA	session	-0.230986	0.203332	32.5801	-1.13601	0.264242	3	0.792726	IC Anterior Limb
ALIC	FA	session:groupHC	0.294142	0.304822	32.0386	0.964964	0.170895	3	0.46998	IC Anterior Limb
ALIC	MD	session	-0.050162	0.194881	32.5154	-0.257398	0.798494	3	0.990933	IC Anterior Limb
ALIC	MD	session:groupHC	0.0111219	0.292315	32.0434	0.0380476	0.484943	3	0.495206	IC Anterior Limb
ALIC	RD	session	0.107031	0.206982	32.5234	0.517102	0.608584	3	0.901702	IC Anterior Limb
ALIC	RD	session:groupHC	-0.175443	0.310425	32.0347	-0.56517	0.287947	3	0.430319	IC Anterior Limb
AT	AD	session	-0.221589	0.223854	32.3975	-0.989882	0.329568	2	0.934571	Association Tracts
AT	AD	session:groupHC	0.122209	0.336086	32.0432	0.363623	0.359264	2	0.452305	Association Tracts
AT	FA	session	-0.0968262	0.20399	32.6817	-0.474661	0.638185	2	0.937614	Association Tracts
AT	FA	session:groupHC	0.0902424	0.305596	32.0528	0.2953	0.384835	2	0.42817	Association Tracts
AT	MD	session	-0.0790794	0.188034	32.7328	-0.42056	0.676825	2	0.909362	Association Tracts
AT	MD	session:groupHC	-0.0110967	0.281591	32.0591	-0.0394071	0.484405	2	0.484503	Association Tracts
AT	RD	session	0.0160453	0.184236	32.837	0.0870909	0.931128	2	0.993722	Association Tracts
AT	RD	session:groupHC	-0.0748341	0.275669	32.0566	-0.271464	0.393887	2	0.496737	Association Tracts
BCC	AD	session	-0.124686	0.178966	32.609	-0.696703	0.490926	3	0.927207	CC Body
BCC	AD	session:groupHC	-0.119677	0.268281	32.0613	-0.446087	0.329266	3	0.48826	CC Body
BCC	FA	session	-0.0545569	0.160943	33.0848	-0.338983	0.736765	3	0.940146	CC Body
BCC	FA	session:groupHC	0.214466	0.240433	32.1067	0.891999	0.189515	3	0.46998	CC Body
BCC	MD	session	-0.0572035	0.155249	33.1161	-0.368462	0.714874	3	0.990933	CC Body
BCC	MD	session:groupHC	-0.239849	0.231894	32.1205	-1.0343	0.15436	3	0.495206	CC Body
BCC	RD	session	-0.00498807	0.154913	33.1961	-0.0321991	0.974506	3	0.990801	CC Body
BCC	RD	session:groupHC	-0.230197	0.231244	32.1211	-0.995475	0.163473	3	0.430319	CC Body
CGC	AD	session	-0.0233601	0.235866	32.4279	-0.0990394	0.921717	3	0.989427	Cingulate gyrus
CGC	AD	session:groupHC	-0.0422762	0.35401	32.0339	-0.119421	0.452844	3	0.491879	Cingulate gyrus
CGC	FA	session	-0.0335965	0.191482	32.8193	-0.175455	0.8618	3	0.940146	Cingulate gyrus
CGC	FA	session:groupHC	0.0586616	0.286605	32.0798	0.204678	0.419558	3	0.46998	Cingulate gyrus
CGC	MD	session	-0.0146865	0.235216	32.4351	-0.0624383	0.950597	3	0.990933	Cingulate gyrus
CGC	MD	session:groupHC	-0.06738	0.353035	32.0418	-0.190859	0.42492	3	0.495206	Cingulate gyrus
CGC	RD	session	0.00231625	0.199373	32.747	0.0116176	0.990801	3	0.990801	Cingulate gyrus
CGC	RD	session:groupHC	-0.0386561	0.298592	32.0811	-0.129462	0.4489	3	0.476379	Cingulate gyrus
CGH	AD	session	-0.0528863	0.232679	32.4298	-0.227292	0.821623	3	0.985948	Hippocampus
CGH	AD	session:groupHC	-0.367819	0.349234	32.0386	-1.05322	0.15006	3	0.48518	Hippocampus
CGH	FA	session	0.0187256	0.178348	32.8036	0.104995	0.917019	3	0.95689	Hippocampus
CGH	FA	session:groupHC	-0.107999	0.266928	32.0553	-0.404599	0.34423	3	0.46998	Hippocampus
CGH	MD	session	-0.0385856	0.177615	32.7729	-0.217243	0.829366	3	0.990933	Hippocampus
CGH	MD	session:groupHC	-0.305236	0.265955	32.0831	-1.1477	0.12979	3	0.495206	Hippocampus
CGH	RD	session	-0.0197469	0.150331	33.1219	-0.131356	0.896288	3	0.990801	Hippocampus
CGH	RD	session:groupHC	-0.194121	0.22453	32.1162	-0.864566	0.196844	3	0.430319	Hippocampus
CP	AD	session	0.0986867	0.220032	32.3819	0.448511	0.656772	3	0.927207	Cerebral peduncle
CP	AD	session:groupHC	-0.273173	0.330285	32.0037	-0.827083	0.207157	3	0.48518	Cerebral peduncle
CP	FA	session	0.178169	0.202842	32.69	0.878364	0.386157	3	0.894869	Cerebral peduncle
CP	FA	session:groupHC	-0.461851	0.303906	32.073	-1.51972	0.0691898	3	0.46998	Cerebral peduncle
CP	MD	session	-0.00297688	0.259935	32.2858	-0.0114524	0.990933	3	0.990933	Cerebral peduncle
CP	MD	session:groupHC	-0.0156443	0.390533	32.0214	-0.0400588	0.484147	3	0.495206	Cerebral peduncle
CP	RD	session	-0.0880675	0.238073	32.443	-0.369918	0.713848	3	0.901702	Cerebral peduncle
CP	RD	session:groupHC	0.210483	0.357314	32.0464	0.589071	0.279972	3	0.430319	Cerebral peduncle
CST	AD	session	0.0659505	0.241765	32.3139	0.272788	0.786752	3	0.985948	Corticospinal tract
CST	AD	session:groupHC	-0.233064	0.363178	32.0298	-0.641735	0.262806	3	0.48518	Corticospinal tract
CST	FA	session	-0.0951329	0.178755	32.7308	-0.532197	0.598184	3	0.922976	Corticospinal tract
CST	FA	session:groupHC	-0.0689066	0.267574	31.9998	-0.257524	0.399212	3	0.46998	Corticospinal tract
CST	MD	session	0.150337	0.241502	32.3533	0.622511	0.537969	3	0.967502	Corticospinal tract
CST	MD	session:groupHC	-0.117651	0.362618	32.0118	-0.324448	0.373855	3	0.495206	Corticospinal tract
CST	RD	session	0.160107	0.21015	32.5208	0.76187	0.451628	3	0.901702	Corticospinal tract
CST	RD	session:groupHC	-0.018814	0.315088	31.9969	-0.0597103	0.476379	3	0.476379	Corticospinal tract
CT	AD	session	-0.0266287	0.157073	32.6957	-0.169531	0.866424	2	0.934571	Callosal Tracts
CT	AD	session:groupHC	-0.161525	0.235323	32.0736	-0.686397	0.248698	2	0.452305	Callosal Tracts
CT	FA	session	-0.162775	0.173526	32.9632	-0.938044	0.355044	2	0.937614	Callosal Tracts
CT	FA	session:groupHC	0.192745	0.259478	32.103	0.742818	0.231497	2	0.42817	Callosal Tracts
CT	MD	session	0.0938251	0.140705	33.3089	0.666823	0.509478	2	0.909362	Callosal Tracts
CT	MD	session:groupHC	-0.243088	0.209868	32.1362	-1.15829	0.12764	2	0.484503	Callosal Tracts
CT	RD	session	0.134014	0.158811	33.1623	0.843861	0.404793	2	0.993722	Callosal Tracts
CT	RD	session:groupHC	-0.216497	0.237133	32.1239	-0.91298	0.184027	2	0.490003	Callosal Tracts
CWM	AD	session	-0.104232	0.199955	32.4018	-0.521279	0.605717	1	0.86965	Core White Matter
CWM	AD	session:groupHC	0.0476464	0.300185	32.0393	0.158724	0.437441	1	0.437441	Core White Matter
CWM	FA	session	-0.192169	0.207108	32.6555	-0.92787	0.360283	1	0.494535	Core White Matter
CWM	FA	session:groupHC	0.0275749	0.310376	32.0706	0.0888437	0.464879	1	0.464879	Core White Matter
CWM	MD	session	0.0886968	0.152154	33.1134	0.58294	0.563883	1	0.563883	Core White Matter
CWM	MD	session:groupHC	-0.00664551	0.227273	32.1187	-0.0292402	0.488427	1	0.488427	Core White Matter
CWM	RD	session	0.160523	0.171924	32.9717	0.933683	0.357255	1	0.359281	Core White Matter
CWM	RD	session:groupHC	-0.0320865	0.25707	32.1055	-0.124816	0.450724	1	0.474873	Core White Matter
CbT	AD	session	-0.0888887	0.198958	32.5223	-0.446771	0.658001	2	0.934571	Cerebellar Tracts
CbT	AD	session:groupHC	0.319624	0.298298	31.9944	1.07149	0.145982	2	0.452305	Cerebellar Tracts
CbT	FA	session	0.0459008	0.25721	32.2972	0.178457	0.859479	2	0.937614	Cerebellar Tracts
CbT	FA	session:groupHC	-0.631158	0.386248	31.9704	-1.63407	0.0560271	2	0.42817	Cerebellar Tracts
CbT	MD	session	-0.0409379	0.206104	32.4221	-0.198628	0.843794	2	0.909362	Cerebellar Tracts
CbT	MD	session:groupHC	0.538239	0.309058	31.9134	1.74155	0.0456104	2	0.484503	Cerebellar Tracts
CbT	RD	session	-0.00176061	0.22205	32.3746	-0.00792887	0.993722	2	0.993722	Cerebellar Tracts
CbT	RD	session:groupHC	0.601259	0.333122	31.923	1.80492	0.0402638	2	0.483166	Cerebellar Tracts
EC	AD	session	-0.246968	0.223679	32.454	-1.10412	0.277661	3	0.927207	External capsule
EC	AD	session:groupHC	0.146401	0.33569	32.0494	0.436119	0.332837	3	0.48826	External capsule
EC	FA	session	-0.0726762	0.221039	32.4942	-0.328793	0.744422	3	0.940146	External capsule
EC	FA	session:groupHC	0.161785	0.33149	31.9989	0.488054	0.31442	3	0.46998	External capsule
EC	MD	session	-0.178705	0.209077	32.505	-0.854734	0.398954	3	0.967502	External capsule
EC	MD	session:groupHC	-0.0371678	0.313548	32.0089	-0.118539	0.453191	3	0.495206	External capsule
EC	RD	session	-0.0639194	0.200526	32.5931	-0.318759	0.751943	3	0.902332	External capsule
EC	RD	session:groupHC	-0.130881	0.300442	31.9786	-0.43563	0.333016	3	0.430319	External capsule
FL	AD	session	0.143652	0.184853	32.8519	0.777115	0.442651	2	0.934571	Frontal Lobe
FL	AD	session:groupHC	0.191684	0.276631	32.089	0.692922	0.246672	2	0.452305	Frontal Lobe
FL	FA	session	-0.16734	0.20145	32.6632	-0.830677	0.412187	2	0.937614	Frontal Lobe
FL	FA	session:groupHC	0.173785	0.301749	32.017	0.575927	0.284346	2	0.42817	Frontal Lobe
FL	MD	session	0.203793	0.115831	34.2241	1.7594	0.0874469	2	0.909362	Frontal Lobe
FL	MD	session:groupHC	0.0179944	0.171476	32.1474	0.104938	0.458538	2	0.484503	Frontal Lobe
FL	RD	session	0.209344	0.130217	33.6777	1.60765	0.117248	2	0.703487	Frontal Lobe
FL	RD	session:groupHC	-0.0691463	0.193464	32.0262	-0.357413	0.361564	2	0.496737	Frontal Lobe
FX	AD	session	0.000624352	0.180237	32.8973	0.00346406	0.997257	3	0.997257	Fornix
FX	AD	session:groupHC	0.0030965	0.269618	32.0857	0.0114848	0.495454	3	0.495454	Fornix
FX	FA	session	-0.0658845	0.223194	32.524	-0.29519	0.769725	3	0.940146	Fornix
FX	FA	session:groupHC	-0.0444316	0.33475	32.04	-0.13273	0.447618	3	0.46998	Fornix
FX	MD	session	0.00942309	0.202446	32.6689	0.0465461	0.963158	3	0.990933	Fornix
FX	MD	session:groupHC	0.0868606	0.303332	32.06	0.286355	0.388224	3	0.495206	Fornix
FX	RD	session	0.0126335	0.210573	32.6061	0.0599961	0.952525	3	0.990801	Fornix
FX	RD	session:groupHC	0.117606	0.31565	32.0538	0.372582	0.355956	3	0.430319	Fornix
FXST	AD	session	0.134297	0.219779	32.534	0.611056	0.545409	3	0.927207	Fornix (cres)
FXST	AD	session:groupHC	0.0895925	0.32965	32.058	0.271781	0.393766	3	0.48826	Fornix (cres)
FXST	FA	session	-0.104446	0.205865	32.6371	-0.507355	0.615317	3	0.922976	Fornix (cres)
FXST	FA	session:groupHC	-0.140513	0.308546	32.0659	-0.455403	0.325944	3	0.46998	Fornix (cres)
FXST	MD	session	0.203441	0.283096	32.2534	0.718627	0.477545	3	0.967502	Fornix (cres)
FXST	MD	session:groupHC	0.163354	0.42546	32.0273	0.383947	0.351778	3	0.495206	Fornix (cres)
FXST	RD	session	0.174648	0.257649	32.3469	0.677851	0.502687	3	0.901702	Fornix (cres)
FXST	RD	session:groupHC	0.152535	0.38696	32.0369	0.394187	0.348027	3	0.430319	Fornix (cres)
GCC	AD	session	0.20515	0.144513	33.2037	1.41959	0.165047	3	0.927207	CC Genu
GCC	AD	session:groupHC	-0.0652979	0.215626	32.0754	-0.302829	0.381988	3	0.48826	CC Genu
GCC	FA	session	-0.0109765	0.207652	32.5163	-0.0528602	0.958167	3	0.958167	CC Genu
GCC	FA	session:groupHC	0.119388	0.311269	31.9631	0.383552	0.351925	3	0.46998	CC Genu
GCC	MD	session	0.166304	0.175429	32.7584	0.947983	0.35008	3	0.967502	CC Genu
GCC	MD	session:groupHC	-0.147247	0.262373	31.9214	-0.561213	0.289286	3	0.495206	CC Genu
GCC	RD	session	0.091335	0.196536	32.5913	0.464723	0.645219	3	0.901702	CC Genu
GCC	RD	session:groupHC	-0.162772	0.29437	31.9368	-0.552949	0.292074	3	0.430319	CC Genu
IFO	AD	session	-0.0156281	0.156739	33.0091	-0.0997074	0.92118	3	0.989427	Inferior fronto-occipital fasciculus
IFO	AD	session:groupHC	-0.0635506	0.234198	32.0546	-0.271354	0.393929	3	0.48826	Inferior fronto-occipital fasciculus
IFO	FA	session	0.149536	0.200557	32.6361	0.745601	0.461245	3	0.894869	Inferior fronto-occipital fasciculus
IFO	FA	session:groupHC	-0.0881088	0.300409	31.9884	-0.293296	0.385595	3	0.46998	Inferior fronto-occipital fasciculus
IFO	MD	session	-0.154856	0.284695	32.1979	-0.543936	0.590233	3	0.967502	Inferior fronto-occipital fasciculus
IFO	MD	session:groupHC	0.0141925	0.427927	31.9911	0.0331656	0.486874	3	0.495206	Inferior fronto-occipital fasciculus
IFO	RD	session	-0.162752	0.258272	32.3088	-0.630154	0.533025	3	0.901702	Inferior fronto-occipital fasciculus
IFO	RD	session:groupHC	0.0470622	0.387857	31.9862	0.121339	0.452091	3	0.476379	Inferior fronto-occipital fasciculus
LL	AD	session	-0.0854213	0.203229	32.6548	-0.420321	0.677004	2	0.934571	Limbic Lobe
LL	AD	session:groupHC	0.0524977	0.304564	32.0705	0.17237	0.432115	2	0.452305	Limbic Lobe
LL	FA	session	-0.116058	0.175671	32.9297	-0.660656	0.513428	2	0.937614	Limbic Lobe
LL	FA	session:groupHC	-0.103491	0.262741	32.0965	-0.393889	0.348134	2	0.42817	Limbic Lobe
LL	MD	session	0.0246521	0.172441	32.8541	0.14296	0.887195	2	0.909362	Limbic Lobe
LL	MD	session:groupHC	0.0551625	0.258057	32.0919	0.213761	0.416043	2	0.484503	Limbic Lobe
LL	RD	session	0.0767984	0.165046	32.9425	0.465316	0.644767	2	0.993722	Limbic Lobe
LL	RD	session:groupHC	0.0452018	0.246828	32.0983	0.183131	0.427924	2	0.496737	Limbic Lobe
LT	AD	session	0.0191017	0.230876	32.3841	0.0827357	0.934571	2	0.934571	Limbic Tracts
LT	AD	session:groupHC	-0.191513	0.346625	32.0285	-0.552508	0.292218	2	0.452305	Limbic Tracts
LT	FA	session	-0.045316	0.20468	32.6697	-0.221399	0.82616	2	0.937614	Limbic Tracts
LT	FA	session:groupHC	-0.084382	0.306694	32.0671	-0.275134	0.392489	2	0.42817	Limbic Tracts
LT	MD	session	0.0442173	0.167374	32.9082	0.264183	0.793286	2	0.909362	Limbic Tracts
LT	MD	session:groupHC	-0.0697748	0.250356	32.087	-0.278702	0.391131	2	0.484503	Limbic Tracts
LT	RD	session	0.045024	0.172245	32.9397	0.261395	0.795415	2	0.993722	Limbic Tracts
LT	RD	session:groupHC	0.00223428	0.257607	32.1017	0.00867319	0.496567	2	0.496737	Limbic Tracts
ML	AD	session	0.101535	0.181925	32.6724	0.558116	0.58057	3	0.927207	Medial lemniscus
ML	AD	session:groupHC	0.194697	0.272603	32.0721	0.714215	0.24013	3	0.48518	Medial lemniscus
ML	FA	session	-0.1307	0.184926	32.6708	-0.706769	0.484721	3	0.894869	Medial lemniscus
ML	FA	session:groupHC	-0.462191	0.276914	31.9862	-1.66908	0.0524313	3	0.46998	Medial lemniscus
ML	MD	session	0.184472	0.201602	32.5484	0.915031	0.366905	3	0.967502	Medial lemniscus
ML	MD	session:groupHC	0.427022	0.302347	32.0561	1.41236	0.0837401	3	0.495206	Medial lemniscus
ML	RD	session	0.215777	0.207022	32.573	1.04229	0.304953	3	0.901702	Medial lemniscus
ML	RD	session:groupHC	0.539742	0.310389	32.0457	1.73892	0.0458245	3	0.430319	Medial lemniscus
OL	AD	session	-0.0230959	0.215377	32.444	-0.107235	0.915263	2	0.934571	Occipital Lobe
OL	AD	session:groupHC	0.0763864	0.32325	32.0476	0.236307	0.407349	2	0.452305	Occipital Lobe
OL	FA	session	-0.157578	0.184914	32.8517	-0.852172	0.400288	2	0.937614	Occipital Lobe
OL	FA	session:groupHC	-0.266938	0.276727	32.0911	-0.964629	0.170972	2	0.42817	Occipital Lobe
OL	MD	session	0.0478334	0.212244	32.5038	0.22537	0.823102	2	0.909362	Occipital Lobe
OL	MD	session:groupHC	0.168431	0.318415	32.0545	0.528966	0.300237	2	0.484503	Occipital Lobe
OL	RD	session	0.0917272	0.20485	32.599	0.447777	0.657276	2	0.993722	Occipital Lobe
OL	RD	session:groupHC	0.21447	0.307117	32.0651	0.698333	0.245002	2	0.490003	Occipital Lobe
PCR	AD	session	-0.158473	0.173992	32.9517	-0.910806	0.369013	3	0.927207	Posterior corona radiata
PCR	AD	session:groupHC	0.0481129	0.260183	32.0955	0.18492	0.427228	3	0.48826	Posterior corona radiata
PCR	FA	session	-0.356803	0.145656	33.3986	-2.44962	0.0197068	3	0.34829	Posterior corona radiata
PCR	FA	session:groupHC	0.20851	0.217117	32.1492	0.960355	0.172022	3	0.46998	Posterior corona radiata
PCR	MD	session	0.202093	0.139933	33.3676	1.44421	0.158005	3	0.796569	Posterior corona radiata
PCR	MD	session:groupHC	-0.166797	0.208607	32.1303	-0.799575	0.214915	3	0.495206	Posterior corona radiata
PCR	RD	session	0.316928	0.129737	33.6675	2.44285	0.019976	3	0.239713	Posterior corona radiata
PCR	RD	session:groupHC	-0.219586	0.192994	32.1696	-1.13779	0.131806	3	0.430319	Posterior corona radiata
PCT	AD	session	0.131899	0.191291	32.6264	0.68952	0.495371	3	0.927207	Pontine crossing tract
PCT	AD	session:groupHC	-0.188019	0.286592	32.0063	-0.65605	0.25824	3	0.48518	Pontine crossing tract
PCT	FA	session	-0.048088	0.211849	32.4854	-0.226991	0.821853	3	0.940146	Pontine crossing tract
PCT	FA	session:groupHC	-0.331281	0.317718	31.9943	-1.04269	0.152454	3	0.46998	Pontine crossing tract
PCT	MD	session	0.12735	0.194161	32.55	0.655896	0.516501	3	0.967502	Pontine crossing tract
PCT	MD	session:groupHC	0.0273103	0.291002	31.977	0.0938493	0.462907	3	0.495206	Pontine crossing tract
PCT	RD	session	0.102602	0.192963	32.5872	0.531718	0.598528	3	0.901702	Pontine crossing tract
PCT	RD	session:groupHC	0.165032	0.289138	31.985	0.570772	0.286071	3	0.430319	Pontine crossing tract
PL	AD	session	-0.194051	0.200083	32.6976	-0.969856	0.339238	2	0.934571	Posterior Lobe
PL	AD	session:groupHC	0.250087	0.299757	32.0749	0.834297	0.205142	2	0.452305	Posterior Lobe
PL	FA	session	0.240585	0.186731	32.7474	1.2884	0.206635	2	0.937614	Posterior Lobe
PL	FA	session:groupHC	-0.352615	0.279516	32.0175	-1.26152	0.108117	2	0.42817	Posterior Lobe
PL	MD	session	-0.2476	0.212196	32.589	-1.16685	0.25174	2	0.909362	Posterior Lobe
PL	MD	session:groupHC	0.357161	0.318142	32.0601	1.12265	0.134963	2	0.484503	Posterior Lobe
PL	RD	session	-0.250643	0.214509	32.5661	-1.16845	0.251107	2	0.993722	Posterior Lobe
PL	RD	session:groupHC	0.378961	0.321643	32.0503	1.1782	0.123695	2	0.490003	Posterior Lobe
PLIC	AD	session	0.175824	0.191059	32.6461	0.920264	0.364185	3	0.927207	IC Posterior Limb
PLIC	AD	session:groupHC	-0.375449	0.286289	32.046	-1.31143	0.0995156	3	0.48518	IC Posterior Limb
PLIC	FA	session	-0.111294	0.19044	32.6271	-0.584404	0.562968	3	0.922976	IC Posterior Limb
PLIC	FA	session:groupHC	0.0358415	0.28525	31.9773	0.12565	0.450398	3	0.46998	IC Posterior Limb
PLIC	MD	session	0.220208	0.20136	32.506	1.09361	0.282166	3	0.967502	IC Posterior Limb
PLIC	MD	session:groupHC	-0.312089	0.302074	32.0516	-1.03315	0.154633	3	0.495206	IC Posterior Limb
PLIC	RD	session	0.187643	0.197941	32.5475	0.947973	0.350129	3	0.901702	IC Posterior Limb
PLIC	RD	session:groupHC	-0.179289	0.296786	32.025	-0.604101	0.275016	3	0.430319	IC Posterior Limb
PT	AD	session	-0.0698345	0.214899	32.4387	-0.324964	0.747295	2	0.934571	Projection Tracts
PT	AD	session:groupHC	0.0895357	0.322519	32.0366	0.277614	0.391546	2	0.452305	Projection Tracts
PT	FA	session	-0.287264	0.192714	32.7465	-1.49063	0.14563	2	0.937614	Projection Tracts
PT	FA	session:groupHC	0.0917843	0.288575	32.062	0.318061	0.376251	2	0.42817	Projection Tracts
PT	MD	session	0.172274	0.143668	33.2945	1.19911	0.238952	2	0.909362	Projection Tracts
PT	MD	session:groupHC	-0.0126762	0.214321	32.1406	-0.0591459	0.476601	2	0.484503	Projection Tracts
PT	RD	session	0.25365	0.15205	33.2306	1.6682	0.104673	2	0.703487	Projection Tracts
PT	RD	session:groupHC	-0.0621575	0.226899	32.1169	-0.273944	0.392941	2	0.496737	Projection Tracts
PTR	AD	session	-0.267311	0.235017	32.4466	-1.13741	0.263696	3	0.927207	Posterior thalamic radiation
PTR	AD	session:groupHC	0.397457	0.352723	32.0485	1.12682	0.134092	3	0.48518	Posterior thalamic radiation
PTR	FA	session	-0.26737	0.168235	33.0093	-1.58926	0.121535	3	0.583368	Posterior thalamic radiation
PTR	FA	session:groupHC	0.00193395	0.251486	32.1095	0.00769009	0.496956	3	0.496956	Posterior thalamic radiation
PTR	MD	session	0.0184957	0.147357	33.3514	0.125516	0.900868	3	0.990933	Posterior thalamic radiation
PTR	MD	session:groupHC	0.283805	0.219733	32.1466	1.29159	0.102854	3	0.495206	Posterior thalamic radiation
PTR	RD	session	0.163538	0.137747	33.5562	1.18724	0.24347	3	0.901702	Posterior thalamic radiation
PTR	RD	session:groupHC	0.133684	0.205095	32.1689	0.651812	0.259576	3	0.430319	Posterior thalamic radiation
PWM	AD	session	-0.0309106	0.18689	32.7801	-0.165394	0.86965	1	0.86965	Peripheral White Matter
PWM	AD	session:groupHC	0.149044	0.279825	32.0824	0.532633	0.298979	1	0.437441	Peripheral White Matter
PWM	FA	session	-0.128849	0.186519	32.8655	-0.69081	0.494535	1	0.494535	Peripheral White Matter
PWM	FA	session:groupHC	0.0381703	0.279094	32.0894	0.136765	0.446035	1	0.464879	Peripheral White Matter
PWM	MD	session	0.0681359	0.100059	34.9423	0.680959	0.500385	1	0.563883	Peripheral White Matter
PWM	MD	session:groupHC	0.0591254	0.147425	32.3149	0.401055	0.34551	1	0.488427	Peripheral White Matter
PWM	RD	session	0.103915	0.111838	34.4173	0.929154	0.359281	1	0.359281	Peripheral White Matter
PWM	RD	session:groupHC	0.0105079	0.165429	32.2443	0.0635193	0.474873	1	0.474873	Peripheral White Matter
RLIC	AD	session	-0.0139077	0.212428	32.4949	-0.06547	0.948201	3	0.989427	IC Retrolenticular
RLIC	AD	session:groupHC	-0.0230577	0.318672	32.0375	-0.0723556	0.471384	3	0.491879	IC Retrolenticular
RLIC	FA	session	-0.354998	0.203729	32.6843	-1.7425	0.0908241	3	0.544945	IC Retrolenticular
RLIC	FA	session:groupHC	0.139229	0.305251	32.0741	0.456114	0.325691	3	0.46998	IC Retrolenticular
RLIC	MD	session	0.296624	0.208432	32.5475	1.42312	0.164218	3	0.796569	IC Retrolenticular
RLIC	MD	session:groupHC	-0.140031	0.312581	32.0515	-0.447984	0.328589	3	0.495206	IC Retrolenticular
RLIC	RD	session	0.35938	0.20319	32.6593	1.76869	0.0862859	3	0.420463	IC Retrolenticular
RLIC	RD	session:groupHC	-0.152769	0.304496	32.0707	-0.501712	0.309649	3	0.430319	IC Retrolenticular
SCC	AD	session	-0.0388495	0.163342	32.5884	-0.237841	0.813494	3	0.985948	CC Splenium
SCC	AD	session:groupHC	-0.216147	0.244883	32.0524	-0.882653	0.191998	3	0.48518	CC Splenium
SCC	FA	session	-0.360656	0.196809	32.7493	-1.83252	0.0759802	3	0.544945	CC Splenium
SCC	FA	session:groupHC	0.111002	0.294746	32.0815	0.376601	0.354475	3	0.46998	CC Splenium
SCC	MD	session	0.264224	0.186463	32.6297	1.41703	0.165952	3	0.796569	CC Splenium
SCC	MD	session:groupHC	-0.213284	0.279479	32.0635	-0.763147	0.225477	3	0.495206	CC Splenium
SCC	RD	session	0.344682	0.195742	32.7316	1.7609	0.0875965	3	0.420463	CC Splenium
SCC	RD	session:groupHC	-0.130328	0.293184	32.0788	-0.444525	0.329824	3	0.430319	CC Splenium
SCR	AD	session	-0.206285	0.164783	33.0178	-1.25186	0.219419	3	0.927207	Superior corona radiata
SCR	AD	session:groupHC	0.194051	0.246302	32.1058	0.78786	0.218279	3	0.48518	Superior corona radiata
SCR	FA	session	-0.162851	0.142051	33.2743	-1.14643	0.259796	3	0.792726	Superior corona radiata
SCR	FA	session:groupHC	0.169707	0.211842	32.0819	0.801102	0.214483	3	0.46998	Superior corona radiata
SCR	MD	session	-0.017383	0.162247	33.053	-0.107139	0.915327	3	0.990933	Superior corona radiata
SCR	MD	session:groupHC	0.00293613	0.24245	32.1098	0.0121102	0.495206	3	0.495206	Superior corona radiata
SCR	RD	session	0.0912937	0.147746	33.2627	0.617909	0.540843	3	0.901702	Superior corona radiata
SCR	RD	session:groupHC	-0.10302	0.220415	32.115	-0.46739	0.321688	3	0.430319	Superior corona radiata
SFO	AD	session	-0.220426	0.233802	32.4407	-0.942789	0.352758	3	0.927207	Superior fronto-occipital fasciculus
SFO	AD	session:groupHC	0.285356	0.350914	32.0479	0.813179	0.211058	3	0.48518	Superior fronto-occipital fasciculus
SFO	FA	session	-0.162009	0.212485	32.5784	-0.762449	0.451277	3	0.894869	Superior fronto-occipital fasciculus
SFO	FA	session:groupHC	0.0797121	0.318461	32.0043	0.250304	0.401976	3	0.46998	Superior fronto-occipital fasciculus
SFO	MD	session	-0.0258888	0.229462	32.4483	-0.112824	0.910866	3	0.990933	Superior fronto-occipital fasciculus
SFO	MD	session:groupHC	0.168966	0.344327	32.0283	0.490715	0.313487	3	0.495206	Superior fronto-occipital fasciculus
SFO	RD	session	0.0968133	0.219141	32.5281	0.441785	0.661568	3	0.901702	Superior fronto-occipital fasciculus
SFO	RD	session:groupHC	0.035246	0.328599	32.0159	0.107261	0.457625	3	0.476379	Superior fronto-occipital fasciculus
SL	AD	session	0.0169418	0.177005	32.8085	0.0957139	0.92433	2	0.934571	Sub-lobar
SL	AD	session:groupHC	-0.0320013	0.264928	32.0653	-0.120793	0.452305	2	0.452305	Sub-lobar
SL	FA	session	0.0524123	0.205219	32.6605	0.255397	0.800018	2	0.937614	Sub-lobar
SL	FA	session:groupHC	-0.0193618	0.307532	32.0703	-0.0629587	0.475095	2	0.475095	Sub-lobar
SL	MD	session	-0.0220695	0.174625	32.8507	-0.126382	0.9002	2	0.909362	Sub-lobar
SL	MD	session:groupHC	-0.0102331	0.261315	32.0832	-0.0391602	0.484503	2	0.484503	Sub-lobar
SL	RD	session	-0.0397552	0.18018	32.8313	-0.220642	0.826738	2	0.993722	Sub-lobar
SL	RD	session:groupHC	0.00222304	0.269679	32.0877	0.00824325	0.496737	2	0.496737	Sub-lobar
SLF	AD	session	-0.0946253	0.20621	32.523	-0.458878	0.649374	3	0.927207	Superior longitudinal fasciculus
SLF	AD	session:groupHC	0.070224	0.309321	32.0568	0.227026	0.410923	3	0.48826	Superior longitudinal fasciculus
SLF	FA	session	-0.151484	0.161581	33.0813	-0.937512	0.35529	3	0.894869	Superior longitudinal fasciculus
SLF	FA	session:groupHC	0.138772	0.241414	32.1175	0.574828	0.284706	3	0.46998	Superior longitudinal fasciculus
SLF	MD	session	0.0814472	0.155835	33.19	0.522651	0.604689	3	0.967502	Superior longitudinal fasciculus
SLF	MD	session:groupHC	-0.106106	0.232646	32.1292	-0.456082	0.325699	3	0.495206	Superior longitudinal fasciculus
SLF	RD	session	0.135489	0.14385	33.4174	0.94188	0.353014	3	0.901702	Superior longitudinal fasciculus
SLF	RD	session:groupHC	-0.151493	0.214399	32.1534	-0.706594	0.242454	3	0.430319	Superior longitudinal fasciculus
SS	AD	session	-0.21455	0.229684	32.435	-0.93411	0.357149	3	0.927207	Sagittal stratum
SS	AD	session:groupHC	0.0941259	0.344744	32.0461	0.273031	0.39329	3	0.48826	Sagittal stratum
SS	FA	session	0.0434625	0.211079	32.6399	0.205906	0.838143	3	0.940146	Sagittal stratum
SS	FA	session:groupHC	-0.212522	0.31636	32.0677	-0.671774	0.253269	3	0.46998	Sagittal stratum
SS	MD	session	-0.153248	0.250753	32.3566	-0.611149	0.545371	3	0.967502	Sagittal stratum
SS	MD	session:groupHC	0.153087	0.376572	32.0363	0.406527	0.343529	3	0.495206	Sagittal stratum
SS	RD	session	-0.0908926	0.244738	32.4068	-0.371387	0.712766	3	0.901702	Sagittal stratum
SS	RD	session:groupHC	0.159891	0.367407	32.0409	0.435189	0.333171	3	0.430319	Sagittal stratum
TL	AD	session	-0.090918	0.21445	32.5143	-0.423959	0.674388	2	0.934571	Temporal Lobe
TL	AD	session:groupHC	-0.102063	0.321701	32.0555	-0.317262	0.376551	2	0.452305	Temporal Lobe
TL	FA	session	-0.0996661	0.200622	32.7383	-0.496785	0.622661	2	0.937614	Temporal Lobe
TL	FA	session:groupHC	0.138268	0.300481	32.0802	0.460154	0.324255	2	0.42817	Temporal Lobe
TL	MD	session	-0.0181336	0.158072	33.115	-0.114717	0.909362	2	0.909362	Temporal Lobe
TL	MD	session:groupHC	-0.169459	0.236107	32.1178	-0.71772	0.239059	2	0.484503	Temporal Lobe
TL	RD	session	0.0222453	0.153416	33.2599	0.145	0.885586	2	0.993722	Temporal Lobe
TL	RD	session:groupHC	-0.174644	0.228913	32.133	-0.762928	0.225536	2	0.490003	Temporal Lobe
UNC	AD	session	0.116172	0.175069	32.9137	0.663578	0.511582	3	0.927207	Uncinate fasciculus
UNC	AD	session:groupHC	-0.179627	0.261782	32.0522	-0.68617	0.24877	3	0.48518	Uncinate fasciculus
UNC	FA	session	-0.322186	0.141189	33.2363	-2.28195	0.0290242	3	0.34829	Uncinate fasciculus
UNC	FA	session:groupHC	0.191689	0.210711	32.1342	0.909726	0.18487	3	0.46998	Uncinate fasciculus
UNC	MD	session	0.392775	0.138113	33.4341	2.84386	0.00754859	3	0.181166	Uncinate fasciculus
UNC	MD	session:groupHC	-0.350444	0.205677	32.0675	-1.70385	0.0490412	3	0.495206	Uncinate fasciculus
UNC	RD	session	0.436037	0.127071	33.6021	3.43146	0.0016091	3	0.0386185	Uncinate fasciculus
UNC	RD	session:groupHC	-0.343694	0.189079	32.137	-1.81773	0.0392196	3	0.430319	Uncinate fasciculus
WM	AD	session	-0.0686704	0.196868	32.5913	-0.348814	0.729473	0	0.729473	White Matter
WM	AD	session:groupHC	0.116919	0.295157	32.0602	0.396124	0.347319	0	0.347319	White Matter
WM	FA	session	-0.160424	0.19841	32.7504	-0.808549	0.424609	0	0.424609	White Matter
WM	FA	session:groupHC	0.0348103	0.297136	32.0792	0.117153	0.453735	0	0.453735	White Matter
WM	MD	session	0.0791414	0.11199	34.304	0.706685	0.484535	0	0.484535	White Matter
WM	MD	session:groupHC	0.0348487	0.16582	32.2498	0.21016	0.417432	0	0.417432	White Matter
WM	RD	session	0.130255	0.133749	33.6953	0.973873	0.33706	0	0.33706	White Matter
WM	RD	session:groupHC	-0.00676146	0.198933	32.1799	-0.0339886	0.486548	0	0.486548	White Matter
